# MCMC-CE: A Novel and Efficient Algorithm for Estimating Small Right-Tail Probabilities of Quadratic Forms with Applications in Genomics

**DOI:** 10.1101/2025.03.16.643492

**Authors:** Vy Q. Ong, Bich N. Choi, Devin P. Lundy, Hongyan Xu, Santu Ghosh, Hui Jiang, Yang Shi

**Affiliations:** Biostatistics and Bioinformatics Core, Karmanos Cancer Institute and Department of Oncology, Wayne State University School of Medicine, Detroit, MI 48201, USA; Department of Biostatistics, Data Science and Epidemiology, School of Public Health, Augusta University, Augusta, GA 30912, USA; McGovern Medical School at the University of Texas Health Science Center at Houston, Houston, TX 77030, USA; Department of Biostatistics, Center for Computational Medicine and Bioinformatics and University of Michigan Rogel Cancer Center, University of Michigan, Ann Arbor, Michigan 48109, USA

**Keywords:** quadratic forms, *p*-values, cross-entropy method, Markov chain Monte Carlo, importance sampling, genomics

## Abstract

Quadratic forms of multivariate normal variables play a critical role in statistical applications, particularly in genomics and bioinformatics. However, accurately computing small right-tail probabilities (*p*-values) for large-scale quadratic forms is computationally challenging due to the intractability of their probability distributions, as well as significant numerical constraints and computational burdens. To address these problems, we propose MCMC-CE, an innovative algorithm that integrates Markov Chain Monte Carlo (MCMC) sampling with the cross-entropy (CE) method, coupled with leading-eigenvalue extraction and Satterthwaite-type approximation techniques. Our approach efficiently estimates small *p*-values for quadratic forms with their ranks exceeding 10,000. Through extensive simulation studies and real-world applications in genomics, including genome-wide association studies and pathway enrichment analyses, our method demonstrates advantageous numerical accuracy and computational reliability compared to existing approaches such as Davies’, Imhof’s, Farebrother’s, Liu-Tang-Zhang’s and saddlepoint approximation methods. MCMC-CE provides a robust and scalable solution for accurately computing small *p*-values for quadratic forms, facilitating more precise statistical inference in large-scale genomic studies.
