## Supplementary for "MCMC-CE: A Novel and Efficient Algorithm for Estimating Small Right-Tail Probabilities of Quadratic Forms with Applications in Genomics": SupplementaryTableS1.xlsx

### Sheet: DF=5
q	p	p_Davies	ARE_Davies	p_Farebrother	ARE_Farebrother	p_Imhof	ARE_Imhof	p_LTZ	ARE_LTZ	p_Saddlepoint	ARE_Saddlepoint	p_MCMC-CE	ARE_MCMC-CE
30	1.47486e-05	1.47486e-05	4.48001e-11	1.47486e-05	7.16182e-12	1.46687e-05	0.00541812	1.47486e-05	4.44149e-15	1.49039e-05	0.0105332	1.48047e-05	0.00380511
47	5.68147e-09	5.68147e-09	9.12347e-08	5.68147e-09	6.47094e-09	-2.05418e-08	4.61558	5.68147e-09	8.82722e-15	5.75905e-09	0.0136557	5.70187e-09	0.00359161
64	1.80659e-12	1.80567e-12	0.000510538	1.80667e-12	4.25491e-05	-2.02967e-08	11235.8	1.80659e-12	4.06314e-15	1.83515e-12	0.0158091	1.8112e-12	0.00255402
81	5.18326e-16	1.11022e-16	0.785806	4.44089e-16	0.143225	1.60861e-08	3.10347e+07	5.18326e-16	5.33872e-15	5.27354e-16	0.0174161	5.19553e-16	0.00236643
98	1.39461e-19	0	1	0	1	-3.75792e-08	2.6946e+11	1.39461e-19	6.39609e-15	1.42066e-19	0.0186776	1.40296e-19	0.00598525
115	3.59097e-23	0	1	0	1	-7.60307e-09	211727202643927	3.59097e-23	5.44187e-15	3.66173e-23	0.0197033	3.57813e-23	0.00357609
132	8.95522e-27	0	1	0	1	-3.91167e-09	4.36803e+17	8.95522e-27	2.67596e-15	9.13933e-27	0.0205592	8.94955e-27	0.000632962
149	2.17958e-30	0	1	0	1	4.58056e-08	2.10157e+22	2.17958e-30	8.44636e-15	2.22598e-30	0.0212878	2.1642e-30	0.00705984
166	5.20432e-34	0	1	0	1	1.48508e-07	2.85355e+26	5.20432e-34	7.0162e-15	5.31839e-34	0.021918	5.18176e-34	0.00433512
183	1.22363e-37	0	1	0	1	9.72734e-09	7.94957e+28	1.22363e-37	8.14816e-15	1.25113e-37	0.0224702	1.22768e-37	0.00330939
200	2.84062e-41	0	1	0	1	2.3299e-08	8.20209e+32	2.84062e-41	1.97149e-15	2.90584e-41	0.0229591	2.83242e-41	0.0028875
217	6.5245e-45	0	1	0	1	1.94337e-09	2.97857e+35	6.5245e-45	7.5134e-15	6.67715e-45	0.0233961	6.51225e-45	0.00187772
234	1.48506e-48	0	1	0	1	-2.44608e-08	1.64712e+40	1.48506e-48	4.70147e-15	1.52039e-48	0.0237897	1.47981e-48	0.00353725
251	3.35392e-52	0	1	0	1	-3.90744e-08	1.16504e+44	3.35392e-52	8.38852e-15	3.4349e-52	0.0241467	3.36407e-52	0.00302628
268	7.52338e-56	0	1	0	1	-2.02499e-08	2.69159e+47	7.52338e-56	6.82354e-15	7.70749e-56	0.0244722	7.53097e-56	0.00100954
285	1.67759e-59	0	1	0	1	-2.13453e-08	1.27238e+51	1.67759e-59	8.04639e-15	1.71914e-59	0.0247705	1.69131e-59	0.00817703
302	3.72108e-63	0	1	0	1	-4.15701e-08	1.11715e+55	3.72108e-63	5.97733e-15	3.81428e-63	0.0250457	3.73363e-63	0.00337139
319	8.2151e-67	0	1	0	1	4.35658e-09	5.30313e+57	8.2151e-67	5.76748e-15	8.42294e-67	0.0253	8.38533e-67	0.0207222
336	1.80604e-70	0	1	0	1	1.94916e-06	1.07924e+64	1.80604e-70	8.10421e-15	1.85216e-70	0.0255364	1.81229e-70	0.00346468
353	3.9554e-74	0	1	0	1	-4.28899e-08	1.08434e+66	3.9554e-74	1.20998e-15	4.05728e-74	0.0257562	4.07058e-74	0.0291198
370	8.63294e-78	0	1	0	1	-1.52329e-07	1.76451e+70	8.63294e-78	5.29507e-15	8.85707e-78	0.025962	8.69227e-78	0.00687213
387	1.8783e-81	0	1	0	1	2.4335e-08	1.29558e+73	1.8783e-81	7.59082e-15	1.92743e-81	0.0261545	1.87099e-81	0.00389309
404	4.07499e-85	0	1	0	1	-2.9912e-08	7.34039e+76	4.07499e-85	7.23458e-15	4.18231e-85	0.0263355	4.12106e-85	0.011307
421	8.81748e-89	0	1	0	1	-2.21894e-07	2.51653e+81	8.81748e-89	5.29858e-15	9.0512e-89	0.026506	8.79463e-89	0.00259183
438	1.90331e-92	0	1	0	1	-3.1766e-08	1.66899e+84	1.90331e-92	8.75089e-15	1.95407e-92	0.0266669	1.88769e-92	0.00820924
455	4.09922e-96	0	1	0	1	-2.6032e-08	6.35047e+87	4.09922e-96	4.94287e-15	4.20916e-96	0.0268191	4.07914e-96	0.00489909
472	8.81032e-100	0	1	0	1	8.93935e-09	1.01465e+91	8.81032e-100	3.20318e-15	9.04787e-100	0.0269633	8.6978e-100	0.012771
Column Names: q: the scalar q as defined in the p-values of the quadratic forms in Equation (1) in the maintext; p: the exact p-value based on the central chi-squared distribution computed from R base function pchisq; p_Davies, p_Farebrother, p_Imhof, p_LTZ, p_Saddlepoint and p_MCMC-CE: the respective estimated p-values from Davies’, Farebrother's, Imhof's, LTZ's, saddlepoint and MCMC-CE methods;…

### Sheet: DF=20
q	p	p_Davies	ARE_Davies	p_Farebrother	ARE_Farebrother	p_Imhof	ARE_Imhof	p_LTZ	ARE_LTZ	p_Saddlepoint	ARE_Saddlepoint	p_MCMC-CE	ARE_MCMC-CE
55	4.10614e-05	4.10614e-05	8.82666e-12	4.10614e-05	7.15229e-13	4.10801e-05	0.000454635	4.10614e-05	2.09523e-15	4.11144e-05	0.0012911	4.09643e-05	0.00236479
70	1.82137e-07	1.82137e-07	3.23316e-09	1.82137e-07	4.24161e-10	5.6321e-08	0.690777	1.82137e-07	3.2094e-15	1.8244e-07	0.00166268	1.82359e-07	0.00122073
85	5.47432e-10	5.47431e-10	8.30199e-07	5.47432e-10	2.21782e-07	-2.83418e-08	52.7723	5.47432e-10	2.28974e-15	5.48517e-10	0.00198217	5.46398e-10	0.00188757
100	1.25961e-12	1.25888e-12	0.000576823	1.25955e-12	4.79814e-05	1.74626e-08	13862.5	1.25961e-12	3.15666e-15	1.26246e-12	0.00226016	1.25879e-12	0.000648862
115	2.38593e-15	1.9984e-15	0.162422	2.33147e-15	0.0228257	3.98193e-09	1.66892e+06	2.38593e-15	1.53041e-15	2.39191e-15	0.00250488	2.39145e-15	0.0023129
130	3.89803e-18	-8.88178e-16	228.853	0	1	-1.15685e-07	2.96778e+10	3.89803e-18	6.78059e-15	3.90864e-18	0.00272258	3.90378e-18	0.00147594
145	5.66967e-21	-4.44089e-16	78328.1	0	1	-1.00425e-08	1.77127e+12	5.66967e-21	8.88642e-15	5.68622e-21	0.00291798	5.69227e-21	0.00398568
160	7.50877e-24	-6.66134e-16	8.87141e+07	0	1	1.39402e-08	1856516735867682	7.50877e-24	8.01023e-15	7.53201e-24	0.00309475	7.50329e-24	0.000729987
175	9.20585e-27	0	1	0	1	1.42684e-08	1.54993e+18	9.20585e-27	8.17578e-15	9.23583e-27	0.00325575	9.26566e-27	0.0064971
190	1.058e-29	0	1	0	1	-3.70893e-08	3.50562e+21	1.058e-29	5.09747e-15	1.0616e-29	0.00340327	1.06377e-29	0.00546112
205	1.15091e-32	0	1	0	1	-1.27398e-07	1.10693e+25	1.15091e-32	4.69076e-15	1.15499e-32	0.00353913	1.15281e-32	0.00164841
220	1.19419e-35	0	1	0	1	1.537e-08	1.28706e+27	1.19419e-35	8.29783e-15	1.19857e-35	0.00366483	1.20328e-35	0.00761061
235	1.18921e-38	0	1	0	1	-9.13075e-08	7.67799e+30	1.18921e-38	6.4444e-15	1.19371e-38	0.00378161	1.18591e-38	0.0027771
250	1.14231e-41	0	1	0	1	-8.89503e-08	7.78688e+33	1.14231e-41	6.89252e-15	1.14675e-41	0.00389052	1.14821e-41	0.00516827
265	1.06282e-44	0	1	0	1	2.44957e-08	2.3048e+36	1.06282e-44	4.17878e-15	1.06706e-44	0.0039924	1.05676e-44	0.00570028
280	9.61157e-48	0	1	0	1	-1.39442e-08	1.45077e+39	9.61157e-48	3.43234e-15	9.65087e-48	0.00408801	9.60757e-48	0.000416625
295	8.47365e-51	0	1	0	1	6.75488e-08	7.97163e+42	8.47365e-51	9.93416e-15	8.50906e-51	0.00417802	8.47028e-51	0.000397713
310	7.30089e-54	0	1	0	1	2.76546e-09	3.78784e+44	7.30089e-54	6.70144e-15	7.33201e-54	0.00426283	7.30312e-54	0.000305756
325	6.16092e-57	0	1	0	1	-6.15849e-08	9.99606e+48	6.16092e-57	2.91887e-15	6.18767e-57	0.00434311	6.14168e-57	0.00312294
340	5.1014e-60	0	1	0	1	-1.29344e-08	2.53547e+51	5.1014e-60	2.16435e-15	5.12395e-60	0.00441914	5.08366e-60	0.00347795
355	4.15159e-63	0	1	0	1	-8.37945e-09	2.01837e+54	4.15159e-63	5.30306e-15	4.17023e-63	0.00449134	4.12327e-63	0.00682014
370	3.32535e-66	0	1	0	1	-1.37837e-08	4.14505e+57	3.32535e-66	9.31667e-15	3.34052e-66	0.00455997	3.2984e-66	0.0081044
385	2.62486e-69	0	1	0	1	3.78276e-08	1.44113e+61	2.62486e-69	6.38885e-15	2.637e-69	0.00462541	2.588e-69	0.0140424
400	2.0441e-72	0	1	0	1	3.24026e-08	1.58518e+64	2.0441e-72	9.78554e-15	2.05368e-72	0.00468784	2.04926e-72	0.0025269
415	1.57201e-75	0	1	0	1	4.93754e-08	3.14092e+67	1.57201e-75	7.58613e-15	1.57947e-75	0.00474749	1.55498e-75	0.0108322
430	1.19495e-78	0	1	0	1	5.28075e-08	4.41922e+70	1.19495e-78	4.21054e-15	1.20069e-78	0.00480458	1.20672e-78	0.00984852
445	8.98529e-82	0	1	0	1	3.14049e-08	3.49514e+73	8.98529e-82	4.88326e-15	9.02895e-82	0.00485928	9.00631e-82	0.00233887
460	6.68826e-85	0	1	0	1	4.45624e-08	6.66279e+76	6.68826e-85	2.3339e-15	6.72111e-85	0.00491175	6.72761e-85	0.00588415
475	4.93143e-88	0	1	0	1	-1.29215e-08	2.62024e+79	4.93143e-88	1.1177e-15	4.95591e-88	0.00496218	5.01655e-88	0.0172591
490	3.60386e-91	0	1	0	1	3.78308e-08	1.04973e+83	3.60386e-91	7.44009e-15	3.62192e-91	0.00501063	3.62111e-91	0.00478572
505	2.61174e-94	0	1	0	1	1.48689e-07	5.69311e+86	2.61174e-94	1.92866e-15	2.62495e-94	0.00505727	2.61258e-94	0.000320408
520	1.87789e-97	0	1	0	1	1.73305e-08	9.22869e+88	1.87789e-97	5.01656e-15	1.88747e-97	0.00510221	1.87448e-97	0.00181657
535	1.34024e-100	0	1	0	1	4.43819e-08	3.31149e+92	1.34024e-100	6.76091e-15	1.34714e-100	0.00514554	1.35482e-100	0.0108825

### Sheet: DF=50
q	p	p_Davies	ARE_Davies	p_Farebrother	ARE_Farebrother	p_Imhof	ARE_Imhof	p_LTZ	ARE_LTZ	p_Saddlepoint	ARE_Saddlepoint	p_MCMC-CE	ARE_MCMC-CE
100	3.45493e-05	3.45493e-05	1.61486e-11	3.45493e-05	8.13952e-14	3.45493e-05	4.57667e-07	3.45493e-05	5.76668e-15	3.45604e-05	0.000320784	3.45861e-05	0.00106515
115	4.93869e-07	4.93869e-07	5.36876e-10	4.93869e-07	8.72732e-11	4.93922e-07	0.000108356	4.93869e-07	1.67748e-15	4.94064e-07	0.000396148	4.9314e-07	0.00147623
130	4.81352e-09	4.81352e-09	1.10217e-07	4.81352e-09	5.10609e-09	4.75946e-09	0.0112293	4.81352e-09	3.4998e-15	4.81576e-09	0.000466715	4.8108e-09	0.000563535
145	3.46329e-11	3.46321e-11	2.24006e-05	3.46327e-11	3.16642e-06	-1.13163e-10	4.26751	3.46329e-11	2.9143e-15	3.46513e-11	0.000532694	3.45974e-11	0.00102449
160	1.94823e-13	1.94289e-13	0.0027426	1.94733e-13	0.000463153	1.29794e-10	665.215	1.94823e-13	3.56311e-15	1.94939e-13	0.000594446	1.93992e-13	0.00426835
175	8.94296e-16	7.77156e-16	0.130986	8.88178e-16	0.00684065	3.19314e-10	357055	8.94296e-16	9.05585e-15	8.94879e-16	0.000652318	8.89121e-16	0.005787
190	3.46067e-18	-2.22045e-16	65.1623	0	1	1.89694e-10	5.48143e+07	3.46067e-18	5.01612e-15	3.46312e-18	0.00070669	3.4513e-18	0.0027078
205	1.15798e-20	-6.66134e-16	57526.4	0	1	-1.11743e-10	9.6498e+09	1.15798e-20	8.01986e-15	1.15886e-20	0.000757894	1.15567e-20	0.00199352
220	3.41864e-23	-6.66134e-16	1.94854e+07	0	1	-3.10612e-10	9.08584e+12	3.41864e-23	8.92557e-15	3.42139e-23	0.000806185	3.40568e-23	0.00378919
235	9.0504e-26	0	1	0	1	-4.06748e-10	4494257101083274	9.0504e-26	4.71812e-15	9.05811e-26	0.000851861	9.05078e-26	4.24087e-05
250	2.17729e-28	0	1	0	1	-6.28388e-10	2.8861e+18	2.17729e-28	1.57428e-15	2.17924e-28	0.000895146	2.18119e-28	0.00178934
265	4.81257e-31	0	1	0	1	-7.20053e-10	1.49619e+21	4.81257e-31	4.01939e-15	4.81708e-31	0.000936244	4.82145e-31	0.00184528
280	9.86396e-34	0	1	0	1	2.03354e-09	2.06159e+24	9.86396e-34	7.51353e-15	9.87358e-34	0.000975336	9.82484e-34	0.00396622
295	1.88939e-36	0	1	0	1	1.99477e-09	1.05577e+27	1.88939e-36	4.03854e-15	1.8913e-36	0.00101262	1.88084e-36	0.00452456
310	3.40467e-39	0	1	0	1	-9.73529e-09	2.8594e+30	3.40467e-39	6.67373e-15	3.40823e-39	0.00104815	3.38663e-39	0.00529623
325	5.80485e-42	0	1	0	1	-4.22983e-09	7.28671e+32	5.80485e-42	8.56553e-15	5.81114e-42	0.00108213	5.77241e-42	0.00558867
340	9.41069e-45	0	1	0	1	2.62573e-08	2.79016e+36	9.41069e-45	8.70518e-15	9.42118e-45	0.00111465	9.34163e-45	0.0073385
355	1.45693e-47	0	1	0	1	-1.09299e-09	7.50201e+37	1.45693e-47	4.52223e-15	1.4586e-47	0.00114584	1.451e-47	0.00406824
370	2.16215e-50	0	1	0	1	-3.20417e-08	1.48194e+42	2.16215e-50	4.42444e-15	2.16469e-50	0.00117579	2.14044e-50	0.0100436
385	3.08612e-53	0	1	0	1	2.48605e-08	8.05558e+44	3.08612e-53	9.05901e-15	3.08984e-53	0.00120452	3.07046e-53	0.00507421
400	4.24916e-56	0	1	0	1	6.09453e-11	1.43429e+45	4.24916e-56	6.79884e-15	4.2544e-56	0.00123218	4.26345e-56	0.00336422
415	5.65848e-59	0	1	0	1	-2.66997e-08	4.71853e+50	5.65848e-59	7.66971e-15	5.66561e-59	0.00125879	5.71379e-59	0.00977324
430	7.30511e-62	0	1	0	1	3.67467e-08	5.03028e+53	7.30511e-62	6.44773e-15	7.31449e-62	0.0012845	7.34019e-62	0.00480196
445	9.16221e-65	0	1	0	1	-2.13027e-08	2.32506e+56	9.16221e-65	9.12773e-15	9.17421e-65	0.00130929	9.2933e-65	0.0143071
460	1.11853e-67	0	1	0	1	-4.7391e-10	4.23689e+57	1.11853e-67	3.64357e-15	1.12003e-67	0.00133321	1.13528e-67	0.014975
475	1.33144e-70	0	1	0	1	2.4788e-08	1.86174e+62	1.33144e-70	2.72134e-15	1.33324e-70	0.00135634	1.34642e-70	0.0112497
490	1.54773e-73	0	1	0	1	-3.46865e-08	2.24112e+65	1.54773e-73	8.97806e-15	1.54986e-73	0.00137872	1.57146e-73	0.0153346
505	1.7595e-76	0	1	0	1	3.31925e-08	1.88648e+68	1.7595e-76	5.53006e-15	1.76196e-76	0.00140038	1.78876e-76	0.0166292
520	1.95869e-79	0	1	0	1	-1.81768e-08	9.28007e+70	1.95869e-79	8.89352e-15	1.96147e-79	0.00142137	1.99847e-79	0.02031
535	2.13768e-82	0	1	0	1	-1.59788e-10	7.47486e+71	2.13768e-82	2.70274e-15	2.14076e-82	0.00144172	2.17914e-82	0.0193987
550	2.28977e-85	0	1	0	1	1.73948e-08	7.59677e+76	2.28977e-85	7.82293e-15	2.29311e-85	0.00146146	2.28496e-85	0.0021002
565	2.40962e-88	0	1	0	1	-2.90069e-08	1.20379e+80	2.40962e-88	7.52049e-15	2.41319e-88	0.00148063	2.43055e-88	0.00868565
580	2.49354e-91	0	1	0	1	3.39189e-08	1.36027e+83	2.49354e-91	9.49352e-15	2.49728e-91	0.00149925	2.4864e-91	0.00286373
595	2.5396e-94	0	1	0	1	-3.06159e-08	1.20554e+86	2.5396e-94	5.92882e-15	2.54345e-94	0.00151737	2.51939e-94	0.00795493
610	2.54763e-97	0	1	0	1	1.28975e-08	5.06255e+88	2.54763e-97	7.40569e-15	2.55154e-97	0.00153496	2.5526e-97	0.00195132
625	2.51912e-100	0	1	0	1	1.8547e-09	7.36247e+90	2.51912e-100	4.50015e-15	2.52303e-100	0.00155208	2.53192e-100	0.00508209

### Sheet: DF=100
q	p	p_Davies	ARE_Davies	p_Farebrother	ARE_Farebrother	p_Imhof	ARE_Imhof	p_LTZ	ARE_LTZ	p_Saddlepoint	ARE_Saddlepoint	p_MCMC-CE	ARE_MCMC-CE
170	1.58875e-05	1.58875e-05	2.69516e-11	1.58875e-05	5.98762e-12	1.58876e-05	5.19863e-06	1.58875e-05	3.89951e-15	1.58894e-05	0.00011516	1.59116e-05	0.00151291
190	1.48647e-07	1.48647e-07	3.84861e-09	1.48647e-07	1.14171e-10	1.48693e-07	0.000310338	1.48647e-07	5.59113e-15	1.48668e-07	0.000142673	1.48736e-07	0.000600598
210	8.31603e-10	8.31602e-10	7.79524e-07	8.31603e-10	2.45508e-07	6.6958e-10	0.194832	8.31603e-10	9.31572e-15	8.31743e-10	0.00016908	8.37191e-10	0.00671938
230	3.03915e-12	3.03868e-12	0.000154665	3.03912e-12	8.54248e-06	7.58385e-11	23.9538	3.03915e-12	5.59864e-15	3.03974e-12	0.000194333	3.06211e-12	0.00755549
250	7.76694e-15	7.43849e-15	0.0422872	7.66054e-15	0.0136988	8.14672e-11	10488	7.76694e-15	3.31859e-15	7.76863e-15	0.000218447	7.86207e-15	0.012248
270	1.46406e-17	-4.44089e-16	31.3326	0	1	-1.97707e-10	1.3504e+07	1.46406e-17	1.41815e-15	1.46442e-17	0.000241465	1.48257e-17	0.0126402
290	2.12368e-20	-4.44089e-16	20912.3	0	1	1.93333e-10	9.10367e+09	2.12368e-20	4.76071e-15	2.12424e-20	0.000263444	2.15439e-20	0.0144584
310	2.45295e-23	-8.88178e-16	3.62085e+07	0	1	4.44497e-11	1.81209e+12	2.45295e-23	8.68601e-15	2.45365e-23	0.000284468	2.49429e-23	0.0168532
330	2.32008e-26	0	1	0	1	-2.7345e-10	1.17862e+16	2.32008e-26	4.12508e-15	2.32079e-26	0.000304548	2.36496e-26	0.0193433
350	1.839e-29	0	1	0	1	2.21385e-10	1.20383e+19	1.839e-29	2.18298e-15	1.8396e-29	0.000323786	1.858e-29	0.0103312
370	1.24548e-32	0	1	0	1	-2.11944e-11	1.7017e+21	1.24548e-32	4.37038e-15	1.24591e-32	0.000342209	1.25977e-32	0.0114711
390	7.32604e-36	0	1	0	1	-1.33786e-10	1.82616e+25	7.32604e-36	6.68278e-15	7.32868e-36	0.000359926	7.4135e-36	0.0119386
410	3.79521e-39	0	1	0	1	1.74172e-10	4.58926e+28	3.79521e-39	4.51071e-15	3.79664e-39	0.000376944	3.82249e-39	0.00718875
430	1.75241e-42	0	1	0	1	-4.79172e-12	2.73436e+30	1.75241e-42	7.20665e-15	1.7531e-42	0.000393278	1.7617e-42	0.00529835
450	7.28741e-46	0	1	0	1	-1.63494e-10	2.24351e+35	7.28741e-46	7.20472e-15	7.29039e-46	0.00040904	7.34631e-46	0.00808186
470	2.75401e-49	0	1	0	1	-1.23482e-10	4.48372e+38	2.75401e-49	5.99411e-15	2.75518e-49	0.000424182	2.76623e-49	0.00443671
490	9.53342e-53	0	1	0	1	1.01953e-09	1.06942e+43	9.53342e-53	4.86662e-15	9.5376e-53	0.000438809	9.55109e-53	0.00185379
510	3.04403e-56	0	1	0	1	-2.37292e-09	7.79532e+46	3.04403e-56	5.07448e-15	3.04541e-56	0.000452929	3.05327e-56	0.00303674
530	9.02083e-60	0	1	0	1	3.23583e-09	3.58706e+50	9.02083e-60	3.75799e-15	9.02504e-60	0.000466572	9.11121e-60	0.0100184
550	2.49475e-63	0	1	0	1	-1.11758e-09	4.47974e+53	2.49475e-63	6.20519e-15	2.49595e-63	0.000479763	2.5309e-63	0.0144912
570	6.47024e-67	0	1	0	1	-6.42354e-09	9.92781e+57	6.47024e-67	9.19333e-15	6.47343e-67	0.00049253	6.73042e-67	0.0402112
590	1.58067e-70	0	1	0	1	1.74902e-08	1.1065e+62	1.58067e-70	2.28344e-15	1.58147e-70	0.000504931	1.66819e-70	0.0553695
610	3.65181e-74	0	1	0	1	-2.29998e-08	6.29819e+65	3.65181e-74	4.73543e-15	3.6537e-74	0.0005169	3.79197e-74	0.0383808
630	8.00721e-78	0	1	0	1	1.16862e-08	1.45946e+69	8.00721e-78	2.89833e-15	8.01144e-78	0.000528513	8.28701e-78	0.0349437
650	1.67175e-81	0	1	0	1	1.55451e-08	9.29873e+72	1.67175e-81	4.85875e-15	1.67265e-81	0.000539789	1.67615e-81	0.00263642
670	3.33319e-85	0	1	0	1	-3.64623e-08	1.09392e+77	3.33319e-85	2.19421e-15	3.33503e-85	0.000550743	3.28199e-85	0.0153597
690	6.36387e-89	0	1	0	1	2.47017e-08	3.88156e+80	6.36387e-89	5.14087e-15	6.36744e-89	0.000561388	6.17585e-89	0.0295441
710	1.16634e-92	0	1	0	1	1.53189e-08	1.31342e+84	1.16634e-92	9.48661e-15	1.16701e-92	0.00057174	1.11476e-92	0.0442233
730	2.05662e-96	0	1	0	1	-4.09727e-08	1.99223e+88	2.05662e-96	7.85776e-15	2.05782e-96	0.000581808	2.00588e-96	0.024671
750	3.49632e-100	0	1	0	1	1.74941e-08	5.00357e+91	3.49632e-100	9.39619e-15	3.49839e-100	0.00059162	3.36321e-100	0.0380731

### Sheet: DF=200
q	p	p_Davies	ARE_Davies	p_Farebrother	ARE_Farebrother	p_Imhof	ARE_Imhof	p_LTZ	ARE_LTZ	p_Saddlepoint	ARE_Saddlepoint	p_MCMC-CE	ARE_MCMC-CE
290	3.26272e-05	3.26272e-05	1.68995e-11	3.26272e-05	3.51698e-12	3.26272e-05	2.3705e-11	3.26272e-05	1.25008e-15	3.26285e-05	3.79221e-05	3.23882e-05	0.00732562
315	3.78514e-07	3.78514e-07	1.91766e-09	3.78514e-07	7.22137e-10	3.78514e-07	1.05703e-08	3.78514e-07	5.7458e-15	3.78532e-07	4.71161e-05	3.71728e-07	0.0179271
340	2.43008e-09	2.43008e-09	2.32803e-07	2.43008e-09	8.7004e-08	2.43002e-09	2.34874e-05	2.43008e-09	8.92287e-15	2.43021e-09	5.61014e-05	2.37957e-09	0.020785
365	9.33296e-12	9.33253e-12	4.55653e-05	9.33298e-12	2.01762e-06	9.68731e-12	0.0379672	9.33296e-12	4.35757e-15	9.33357e-12	6.48951e-05	9.17011e-12	0.017449
390	2.28719e-14	2.20934e-14	0.0340362	2.27596e-14	0.00491164	-1.79667e-12	79.5537	2.28719e-14	1.43163e-15	2.28736e-14	7.34571e-05	2.28139e-14	0.00253735
415	3.77359e-17	-4.44089e-16	12.7684	0	1	7.25808e-12	192338	3.77359e-17	2.24765e-15	3.7739e-17	8.17837e-05	3.78161e-17	0.00212729
440	4.38378e-20	-4.44089e-16	10131.3	0	1	-1.67462e-11	3.82002e+08	4.38378e-20	3.89343e-15	4.38418e-20	8.98726e-05	4.31507e-20	0.0156753
465	3.7239e-23	-6.66134e-16	1.78881e+07	0	1	7.73814e-12	2.07797e+11	3.7239e-23	2.39348e-15	3.72426e-23	9.77166e-05	3.69021e-23	0.00904647
490	2.38856e-26	-4.44089e-16	1.85924e+10	0	1	6.45475e-11	2702364386471485	2.38856e-26	2.19005e-15	2.38881e-26	0.000105334	2.40014e-26	0.00484752
515	1.18901e-29	0	1	0	1	-1.67919e-10	1.41226e+19	1.18901e-29	2.99175e-15	1.18915e-29	0.000112727	1.20123e-29	0.0102727
540	4.70354e-33	0	1	0	1	1.03393e-10	2.1982e+22	4.70354e-33	3.03743e-15	4.7041e-33	0.000119905	4.7562e-33	0.0111959
565	1.50925e-36	0	1	0	1	2.30351e-10	1.52627e+26	1.50925e-36	2.18275e-15	1.50944e-36	0.000126873	1.51532e-36	0.00402431
590	3.99916e-40	0	1	0	1	-4.13325e-10	1.03353e+30	3.99916e-40	9.83407e-15	3.99969e-40	0.000133643	3.986e-40	0.00328968
615	8.88945e-44	0	1	0	1	-5.65803e-11	6.36488e+32	8.88945e-44	3.94312e-15	8.8907e-44	0.000140244	8.38668e-44	0.0565577
640	1.68074e-47	0	1	0	1	6.34934e-10	3.77771e+37	1.68074e-47	5.56246e-15	1.68098e-47	0.000146628	1.67329e-47	0.00443235
665	2.73641e-51	0	1	0	1	-2.06636e-10	7.55138e+40	2.73641e-51	7.13298e-15	2.73683e-51	0.000152845	2.65486e-51	0.0298025
690	3.87858e-55	0	1	0	1	-7.36372e-10	1.89856e+45	3.87858e-55	1.89252e-15	3.87919e-55	0.000158898	3.78937e-55	0.0229999
715	4.83311e-59	0	1	0	1	4.18759e-10	8.66438e+48	4.83311e-59	2.07012e-15	4.83391e-59	0.000164791	5.05215e-59	0.0453197
740	5.34148e-63	0	1	0	1	7.97485e-10	1.493e+53	5.34148e-63	1.45396e-15	5.34239e-63	0.000170512	5.96148e-63	0.116073
765	5.27738e-67	0	1	0	1	-5.43267e-10	1.02943e+57	5.27738e-67	9.36329e-15	5.27831e-67	0.000176125	5.07112e-67	0.0390842
790	4.6947e-71	0	1	0	1	-8.57565e-10	1.82667e+61	4.6947e-71	7.06341e-15	4.69555e-71	0.000181573	4.98121e-71	0.0610279
815	3.78489e-75	0	1	0	1	5.60332e-10	1.48045e+65	3.78489e-75	1.85372e-15	3.7856e-75	0.0001869	4.51984e-75	0.194181
840	2.78179e-79	0	1	0	1	9.11729e-10	3.27749e+69	2.78179e-79	5.43337e-15	2.78232e-79	0.000192082	2.87623e-79	0.0339499
865	1.87398e-83	0	1	0	1	-3.85326e-10	2.05619e+73	1.87398e-83	5.15397e-15	1.87435e-83	0.000197145	2.20164e-83	0.174847
890	1.16284e-87	0	1	0	1	4.05682e-08	3.48872e+79	1.16284e-87	4.37695e-15	1.16308e-87	0.000202097	1.20833e-87	0.0391177
915	6.67666e-92	0	1	0	1	2.34808e-10	3.51685e+81	6.67666e-92	9.91989e-15	6.67805e-92	0.000206918	5.89178e-92	0.117557
940	3.56198e-96	0	1	0	1	1.25797e-09	3.53166e+86	3.56198e-96	2.58716e-15	3.56273e-96	0.000211638	3.31635e-96	0.0689603
965	1.77249e-100	0	1	0	1	-1.34339e-10	7.57907e+89	1.77249e-100	8.32092e-15	1.77288e-100	0.000216251	1.77759e-100	0.00287564

### Sheet: DF=250
q	p	p_Davies	ARE_Davies	p_Farebrother	ARE_Farebrother	p_Imhof	ARE_Imhof	p_LTZ	ARE_LTZ	p_Saddlepoint	ARE_Saddlepoint	p_MCMC-CE	ARE_MCMC-CE
346	5.43602e-05	5.43602e-05	1.12325e-11	5.43602e-05	1.02155e-12	5.43602e-05	2.85925e-11	5.43602e-05	9.9055e-15	5.43616e-05	2.60802e-05	5.42716e-05	0.00162937
369	1.41033e-06	1.41033e-06	3.26938e-10	1.41033e-06	2.48217e-10	1.41033e-06	8.53878e-10	1.41033e-06	2.58807e-15	1.41037e-06	3.15595e-05	1.39185e-06	0.0131026
392	2.32003e-08	2.32003e-08	2.47671e-08	2.32003e-08	3.94525e-09	2.32003e-08	6.33794e-09	2.32003e-08	5.87917e-15	2.32011e-08	3.69624e-05	2.30818e-08	0.00510492
415	2.53719e-10	2.53719e-10	2.30213e-06	2.53719e-10	1.14228e-07	2.53718e-10	2.7397e-06	2.53719e-10	4.45874e-15	2.5373e-10	4.23354e-05	2.48284e-10	0.0214229
438	1.92206e-12	1.92157e-12	0.000254419	1.92213e-12	3.43912e-05	1.94866e-12	0.0138395	1.92206e-12	7.08548e-15	1.92215e-12	4.75898e-05	1.90861e-12	0.00699855
461	1.04527e-14	9.76996e-15	0.0653143	1.05471e-14	0.00903575	-1.04361e-14	1.99841	1.04527e-14	3.42364e-15	1.04532e-14	5.27476e-05	1.03635e-14	0.00852965
484	4.20904e-17	-4.44089e-16	11.5509	0	1	-2.40807e-13	5722.2	4.20904e-17	5.22326e-15	4.20928e-17	5.78021e-05	4.19173e-17	0.00411141
507	1.28929e-19	-4.44089e-16	3445.45	0	1	1.11244e-13	862834	1.28929e-19	2.5462e-15	1.28937e-19	6.2755e-05	1.27576e-19	0.0104923
530	3.07595e-22	-2.22045e-16	721874	0	1	1.04727e-12	3.40471e+09	3.07595e-22	4.32271e-15	3.07616e-22	6.75943e-05	3.06092e-22	0.00488602
553	5.83546e-25	0	1	0	1	1.80855e-13	3.09925e+11	5.83546e-25	7.52865e-15	5.83588e-25	7.23392e-05	5.69907e-25	0.0233725
576	8.96569e-28	0	1	0	1	-2.55473e-12	2849455392858186	8.96569e-28	5.37534e-15	8.96638e-28	7.6967e-05	8.75678e-28	0.0233019
599	1.13384e-30	0	1	0	1	-2.30493e-12	2.03286e+18	1.13384e-30	1.57422e-15	1.13393e-30	8.15002e-05	1.14994e-30	0.0142023
622	1.19742e-33	0	1	0	1	3.05961e-12	2.55517e+21	1.19742e-33	8.06092e-15	1.19752e-33	8.59347e-05	1.14436e-33	0.0443134
645	1.06973e-36	0	1	0	1	7.57844e-12	7.08442e+24	1.06973e-36	4.76489e-15	1.06983e-36	9.02719e-05	1.10258e-36	0.0307092
668	8.17833e-40	0	1	0	1	4.87238e-12	5.95767e+27	8.17833e-40	9.82916e-15	8.17911e-40	9.45151e-05	8.55936e-40	0.0465894
691	5.40682e-43	0	1	0	1	-2.2139e-12	4.09463e+30	5.40682e-43	3.54596e-15	5.40736e-43	9.86658e-05	6.2472e-43	0.155429
714	3.12031e-46	0	1	0	1	-4.84679e-12	1.55331e+34	3.12031e-46	8.63094e-15	3.12063e-46	0.000102729	4.19699e-46	0.345059
737	1.58539e-49	0	1	0	1	-1.50246e-12	9.47694e+36	1.58539e-49	1.74015e-15	1.58556e-49	0.000106707	1.47054e-49	0.0724397
760	7.14709e-53	0	1	0	1	-6.6035e-12	9.23942e+40	7.14709e-53	8.97813e-15	7.14788e-53	0.000110582	6.86793e-53	0.0390588
783	2.87904e-56	0	1	0	1	-4.69229e-11	1.62981e+45	2.87904e-56	5.24738e-15	2.87937e-56	0.000114429	2.77523e-56	0.0360586
806	1.04304e-59	0	1	0	1	-1.51451e-10	1.45201e+49	1.04304e-59	1.98191e-15	1.04316e-59	0.000118158	1.05707e-59	0.0134523
829	3.4187e-63	0	1	0	1	-3.41129e-10	9.97833e+52	3.4187e-63	3.9995e-15	3.41911e-63	0.000121816	3.84501e-63	0.1247
852	1.01928e-66	0	1	0	1	-6.16966e-10	6.05297e+56	1.01928e-66	8.53675e-15	1.01941e-66	0.000125402	1.26028e-66	0.23644
875	2.77827e-70	0	1	0	1	-9.34308e-10	3.36291e+60	2.77827e-70	3.49165e-15	2.77863e-70	0.000128918	3.78523e-70	0.36244
898	6.9553e-74	0	1	0	1	-1.14997e-09	1.65337e+64	6.9553e-74	6.28332e-15	6.95622e-74	0.000132367	1.05021e-73	0.509948
921	1.6061e-77	0	1	0	1	-9.63314e-10	5.99784e+67	1.6061e-77	8.53059e-15	1.60632e-77	0.000135744	1.13594e-77	0.292733
944	3.43454e-81	0	1	0	1	8.39973e-11	2.44567e+70	3.43454e-81	1.64039e-15	3.43502e-81	0.00013907	2.68786e-81	0.217403
967	6.82652e-85	0	1	0	1	2.47151e-09	3.62045e+75	6.82652e-85	7.32501e-15	6.8275e-85	0.00014233	5.42215e-85	0.205724
990	1.26547e-88	0	1	0	1	6.37901e-09	5.0408e+79	1.26547e-88	7.28942e-15	1.26566e-88	0.000145505	1.0973e-88	0.132892
1013	2.19489e-92	0	1	0	1	1.12425e-08	5.12211e+83	2.19489e-92	5.17566e-15	2.19522e-92	0.000148657	1.81344e-92	0.173792
1036	3.5725e-96	0	1	0	1	1.54358e-08	4.32073e+87	3.5725e-96	4.93238e-15	3.57304e-96	0.000151735	2.9733e-96	0.167725
1059	5.47187e-100	0	1	0	1	1.64599e-08	3.0081e+91	5.47187e-100	6.05959e-15	5.47271e-100	0.00015476	4.33389e-100	0.207969
