## Supplementary for "MCMC-CE: A Novel and Efficient Algorithm for Estimating Small Right-Tail Probabilities of Quadratic Forms with Applications in Genomics": SupplementaryTableS2.xlsx

### Sheet: DF=10_NCP=10
q	exact_p-values	p_Davies	ARE_Davies	p_Farebrother	ARE_Farebrother	p_Imhof	ARE_Imhof	p_Liu-Tang-Zhang	ARE_Liu-Tang-Zhang	p_saddlepoint	ARE_saddlepoint	p_MCMC-CE	ARE_MCMC-CE
50	0.00142644	0.00142817	0.00121748	0.00142644	1.07809e-12	0.00142637	5.04037e-05	0.00142644	1.9762e-15	2.68131e-07	0.999812	0.00142572	0.000502985
80	3.27444e-07	0	1	3.27444e-07	4.76436e-10	3.73717e-07	0.141316	3.27444e-07	3.07183e-15	5.05172e-13	0.999998	3.26616e-07	0.00252724
100	5.94764e-10	0	1	5.94764e-10	1.49075e-07	-1.53873e-08	26.8712	5.94764e-10	1.91231e-15	5.48796e-17	1	5.92951e-10	0.0030472
150	1.94545e-17	0	1	4.44089e-16	21.8271	-1.24115e-07	6.37977e+09	1.94545e-17	6.17739e-15	3.75893e-27	1	1.94322e-17	0.00114567
200	1.74069e-25	0	1	4.44089e-16	2.55122e+09	-9.0616e-09	5.20575e+16	1.74069e-25	3.29738e-15	1.62909e-37	1	1.72657e-25	0.00811358
250	6.83167e-34	0	1	4.44089e-16	6.50045e+17	3.49474e-08	5.1155e+25	6.83167e-34	1.33958e-14	5.48268e-48	1	6.86362e-34	0.00467733
300	1.46349e-42	0	1	4.44089e-16	3.03446e+26	4.31342e-08	2.94736e+34	1.46349e-42	1.30627e-14	1.57124e-58	1	1.52784e-42	0.0439705
350	1.90698e-51	0	1	4.44089e-16	2.32875e+35	3.9364e-08	2.0642e+43	1.90698e-51	1.22928e-14	4.02887e-69	1	2.23311e-51	0.171018
400	1.61585e-60	0	1	4.44089e-16	2.74834e+44	-1.14155e-08	7.06472e+51	1.61585e-60	1.163e-14	9.52123e-80	1	2.31611e-60	0.43337
450	9.40694e-70	0	1	4.44089e-16	4.72087e+53	-9.02527e-09	9.59427e+60	9.40694e-70	3.77574e-14	2.11398e-90	1	1.83176e-69	0.947241
500	3.95512e-79	0	1	4.44089e-16	1.12282e+63	-1.68282e-08	4.25479e+70	3.95512e-79	3.75754e-14	4.46792e-101	1	1.14297e-78	1.88984
550	1.25543e-88	0	1	4.44089e-16	3.53736e+72	-3.15958e-08	2.51674e+80	1.25543e-88	3.57862e-14	9.07357e-112	1	5.91728e-88	3.71336
600	3.12551e-98	0	1	4.44089e-16	1.42086e+82	-3.06452e-09	9.80487e+88	3.12551e-98	3.45072e-14	1.78291e-122	1	2.58076e-97	7.2571
610	3.65392e-100	0	1	4.44089e-16	1.21538e+84	3.68464e-08	1.00841e+92	3.65392e-100	8.47388e-14	1.28319e-124	1	3.40121e-99	8.30839
620	4.23687e-102	0	1	4.44089e-16	1.04816e+86	-1.77301e-08	4.18471e+93	4.23687e-102	3.42561e-14	9.22551e-127	1	4.45864e-101	9.52344
Column Names: q: the scalar q as defined in the p-values of the quadratic forms in Equation (1) in the maintext; exact_p-values: the exact p-value based on the non-central chi-squared distribution computed from R base function pchisq; p_Davies, p_Farebrother, p_Imhof, p_LTZ, p_Saddlepoint and p_MCMC-CE: the respective estimated p-values from Davies’, Farebrother's, Imhof's, LTZ's, saddlepoint and…

### Sheet: DF=10_NCP=25
q	exact_p-values	p_Davies	ARE_Davies	p_Farebrother	ARE_Farebrother	p_Imhof	ARE_Imhof	p_Liu-Tang-Zhang	ARE_Liu-Tang-Zhang	p_saddlepoint	ARE_saddlepoint	p_MCMC-CE	ARE_MCMC-CE
50	0.0940258	0.0940247	1.23864e-05	0.0940258	6.4942e-15	0.0940258	8.12185e-09	0.0940258	4.42786e-16	2.68131e-07	0.999997	0.0941241	0.00104485
100	6.04649e-06	1.18021e-05	0.9519	6.04649e-06	2.0214e-10	6.05391e-06	0.00122751	6.04649e-06	5.60347e-16	5.48796e-17	1	6.02624e-06	0.00334948
130	2.90197e-09	0	1	2.90197e-09	3.93568e-08	4.47236e-08	14.4115	2.90197e-09	3.13545e-15	4.70835e-23	1	2.89261e-09	0.00322496
170	3.14189e-14	0	1	3.23075e-14	0.0282818	1.98566e-08	631996	3.14189e-14	5.82502e-15	2.79859e-31	1	3.13754e-14	0.00138583
200	3.05103e-18	0	1	7.77156e-16	253.719	2.76319e-08	9.0566e+09	3.05103e-18	4.79742e-15	1.62909e-37	1	3.04314e-18	0.00258482
230	1.92642e-22	0	1	7.77156e-16	4.0342e+06	-3.43122e-08	178113574155526	1.92642e-22	3.17302e-15	8.67372e-44	1	1.92413e-22	0.00118848
260	8.56676e-27	0	1	7.77156e-16	9.07176e+10	-1.39326e-08	1.62635e+18	8.56676e-27	5.86249e-15	4.31681e-50	1	8.59411e-27	0.00319183
280	9.09042e-30	0	1	7.77156e-16	8.54917e+13	2.48461e-08	2.73322e+21	9.09042e-30	1.4336e-14	2.63078e-54	1	9.18763e-30	0.010693
300	8.53994e-33	0	1	7.77156e-16	9.10025e+16	4.82716e-08	5.65245e+24	8.53994e-33	1.31398e-14	1.57124e-58	1	8.78934e-33	0.029203
350	1.41553e-40	0	1	7.77156e-16	5.49019e+24	-4.05281e-08	2.8631e+32	1.41553e-40	9.79578e-15	4.02887e-69	1	1.60352e-40	0.1328
400	1.23187e-48	0	1	7.77156e-16	6.30873e+32	-2.04825e-08	1.66271e+40	1.23187e-48	3.19429e-14	9.52123e-80	1	1.76388e-48	0.431868
450	5.99602e-57	0	1	7.77156e-16	1.29612e+41	-5.26266e-08	8.77693e+48	5.99602e-57	3.49253e-14	2.11398e-90	1	1.27478e-56	1.12604
500	1.7465e-65	0	1	7.77156e-16	4.4498e+49	-3.41952e-08	1.95793e+57	1.7465e-65	1.29174e-14	4.46792e-101	1	6.53082e-65	2.73938
530	1.06138e-70	0	1	7.77156e-16	7.32212e+54	2.43984e-08	2.29874e+62	1.06138e-70	8.48727e-15	1.72416e-107	1	5.99585e-70	4.6491
560	5.56668e-76	0	1	7.77156e-16	1.39609e+60	7.94575e-09	1.42738e+67	5.56668e-76	3.81409e-14	6.56919e-114	1	4.9831e-75	7.95165
580	1.55785e-79	0	1	7.77156e-16	4.98866e+63	-2.27009e-09	1.4572e+70	1.55785e-79	4.21212e-14	3.43042e-118	1	1.94425e-78	11.4804
600	4.11964e-83	0	1	7.77156e-16	1.88647e+67	1.82785e-08	4.43692e+74	4.11964e-83	4.42142e-14	1.78291e-122	1	7.32292e-82	16.7757
620	1.03267e-86	0	1	7.77156e-16	7.52567e+70	-1.33739e-07	1.29508e+79	1.03267e-86	4.41e-14	9.22551e-127	1	2.65383e-85	24.6987
640	2.46097e-90	0	1	7.77156e-16	3.15792e+74	-8.5782e-09	3.48569e+81	2.46097e-90	4.41158e-14	4.75394e-131	1	9.30139e-89	36.7956
660	5.59081e-94	0	1	7.77156e-16	1.39006e+78	-2.2429e-07	4.01177e+86	5.59081e-94	4.39824e-14	2.44022e-135	1	3.1623e-92	55.5625
680	1.21386e-97	0	1	7.77156e-16	6.40237e+81	1.0407e-07	8.57352e+89	1.21386e-97	4.41043e-14	1.24801e-139	1	1.0398e-95	84.661
700	2.52469e-101	0	1	7.77156e-16	3.07822e+85	1.22466e-09	4.85072e+91	2.52469e-101	4.43565e-14	6.36076e-144	1	3.33272e-99	131.005

### Sheet: DF=10_NCP=50
q	exact_p-values	p_Davies	ARE_Davies	p_Farebrother	ARE_Farebrother	p_Imhof	ARE_Imhof	p_Liu-Tang-Zhang	ARE_Liu-Tang-Zhang	p_saddlepoint	ARE_saddlepoint	p_MCMC-CE	ARE_MCMC-CE
100	0.00829254	0.00829307	6.30172e-05	0.00829254	6.86146e-14	0.00829255	3.12619e-07	0.00829254	1.67353e-15	5.48796e-17	1	0.00829834	0.000699113
150	1.31007e-06	1.79395e-06	0.369355	1.31007e-06	8.1864e-10	1.31035e-06	0.000219211	1.31007e-06	3.7177e-15	3.75893e-27	1	1.31182e-06	0.00133446
180	1.91992e-09	0	1	1.91992e-09	9.59338e-08	5.44806e-09	1.83765	1.91992e-09	5.38551e-15	2.36419e-33	1	1.91898e-09	0.000490399
200	1.68045e-11	0	1	1.68043e-11	8.68263e-06	-4.71897e-09	281.816	1.68045e-11	7.69122e-16	1.62909e-37	1	1.68161e-11	0.000688812
220	1.13601e-13	0	1	1.14131e-13	0.00466421	4.27073e-09	37593.1	1.13601e-13	3.33318e-16	1.07918e-41	1	1.13917e-13	0.00278393
240	6.13581e-16	0	1	7.77156e-16	0.266592	-2.97958e-09	4.85606e+06	6.13581e-16	7.87472e-15	6.91964e-46	1	6.14335e-16	0.00122965
260	2.72044e-18	0	1	1.11022e-16	39.8105	-8.57811e-09	3.15321e+09	2.72044e-18	8.49539e-15	4.31681e-50	1	2.72217e-18	0.000637455
280	1.0118e-20	0	1	1.11022e-16	10971.8	9.64475e-09	9.53227e+11	1.0118e-20	7.43543e-15	2.63078e-54	1	1.012e-20	0.000202955
300	3.21109e-23	0	1	1.11022e-16	3.45747e+06	6.93967e-10	2.16116e+13	3.21109e-23	5.85718e-15	1.57124e-58	1	3.2169e-23	0.0018093
320	8.80816e-26	0	1	1.11022e-16	1.26045e+09	-6.66654e-09	7.5686e+16	8.80816e-26	1.05565e-14	9.22062e-63	1	8.89241e-26	0.00956493
340	2.10713e-28	0	1	1.11022e-16	5.26889e+11	5.115e-09	2.42748e+19	2.10713e-28	1.17045e-14	5.32794e-67	1	2.16002e-28	0.0251027
360	4.42174e-31	0	1	1.11022e-16	251082759855129	-4.66414e-09	1.05482e+22	4.42174e-31	1.129e-14	3.03671e-71	1	4.68276e-31	0.0590315
380	8.16969e-34	0	1	1.11022e-16	1.35895e+17	-2.9565e-09	3.61886e+24	8.16969e-34	1.08878e-14	1.70976e-75	1	9.06076e-34	0.10907
400	1.33267e-36	0	1	1.11022e-16	8.33081e+19	7.89784e-09	5.92632e+27	1.33267e-36	1.10306e-14	9.52123e-80	1	1.59667e-36	0.198098
420	1.92451e-39	0	1	1.11022e-16	5.76886e+22	1.74956e-09	9.09091e+29	1.92451e-39	3.39063e-15	5.24981e-84	1	2.56058e-39	0.330508
440	2.46814e-42	0	1	1.11022e-16	4.49822e+25	-3.11555e-09	1.26231e+33	2.46814e-42	2.71095e-15	2.8687e-88	1	3.78037e-42	0.531667
460	2.82171e-45	0	1	1.11022e-16	3.93458e+28	1.10784e-08	3.92612e+36	2.82171e-45	1.25708e-14	1.55477e-92	1	5.14681e-45	0.824004
480	2.88823e-48	0	1	1.11022e-16	3.84396e+31	-2.61102e-08	9.04021e+39	2.88823e-48	1.26247e-14	8.3634e-97	1	6.50658e-48	1.25279
500	2.65938e-51	0	1	1.11022e-16	4.17474e+34	-3.5293e-09	1.32711e+42	2.65938e-51	1.31666e-14	4.46792e-101	1	7.65668e-51	1.87912
520	2.21363e-54	0	1	1.11022e-16	5.0154e+37	3.24614e-09	1.46643e+45	2.21363e-54	2.61816e-16	2.37174e-105	1	8.47295e-54	2.82763
540	1.67407e-57	0	1	1.11022e-16	6.63189e+40	-2.82413e-08	1.68699e+49	1.67407e-57	3.38087e-16	1.25162e-109	1	8.79655e-57	4.2546
560	1.15591e-60	0	1	1.11022e-16	9.60471e+43	-1.17675e-08	1.01803e+52	1.15591e-60	5.97703e-16	6.56919e-114	1	8.62544e-60	6.46201
580	7.32218e-64	0	1	1.11022e-16	1.51625e+47	3.19749e-10	4.36686e+53	7.32218e-64	4.34924e-14	3.43042e-118	1	8.00657e-63	9.93469
600	4.27469e-67	0	1	1.11022e-16	2.5972e+50	1.5676e-07	3.66717e+59	4.27469e-67	6.16547e-16	1.78291e-122	1	7.0514e-66	15.4957
610	1.00309e-68	0	1	1.11022e-16	1.10681e+52	-4.42216e-09	4.40855e+59	1.00309e-68	4.20801e-14	1.28319e-124	1	2.05441e-67	19.4809
620	2.30998e-70	0	1	1.11022e-16	4.80619e+53	-7.58383e-09	3.28307e+61	2.30998e-70	4.05289e-14	9.22551e-127	1	5.90361e-69	24.5569
640	1.1602e-73	0	1	1.11022e-16	9.56921e+56	7.71754e-09	6.65188e+64	1.1602e-73	2.57259e-15	4.75394e-131	1	4.71481e-72	39.6378
680	2.38584e-80	0	1	1.11022e-16	4.65339e+63	-7.91653e-09	3.31814e+71	2.38584e-80	4.50539e-14	1.24801e-139	1	2.63448e-78	109.422
700	9.83688e-84	0	1	1.11022e-16	1.12863e+67	1.21469e-09	1.23484e+74	9.83688e-84	4.48045e-14	6.36076e-144	1	1.84606e-81	186.667
720	3.82275e-87	0	1	1.11022e-16	2.90425e+70	2.37884e-09	6.22284e+77	3.82275e-87	4.46158e-14	3.23139e-148	1	1.24714e-84	325.241
740	1.40435e-90	0	1	1.11022e-16	7.90559e+73	2.42034e-09	1.72346e+81	1.40435e-90	4.45531e-14	1.63658e-152	1	8.09111e-88	575.146
760	4.89049e-94	0	1	1.11022e-16	2.27017e+77	-1.0189e-09	2.08343e+84	4.89049e-94	4.48391e-14	8.26454e-157	1	5.06886e-91	1035.47
780	1.61853e-97	0	1	1.11022e-16	6.85946e+80	5.22049e-09	3.22546e+88	1.61853e-97	2.0874e-15	4.16202e-161	1	3.0543e-94	1886.08
800	5.10297e-101	0	1	1.11022e-16	2.17564e+84	-5.69856e-09	1.11671e+92	5.10297e-101	4.56315e-14	2.09051e-165	1	1.79076e-97	3508.26

### Sheet: DF=50_NCP=10
q	exact_p-values	p_Davies	ARE_Davies	p_Farebrother	ARE_Farebrother	p_Imhof	ARE_Imhof	p_Liu-Tang-Zhang	ARE_Liu-Tang-Zhang	p_saddlepoint	ARE_saddlepoint	p_MCMC-CE	ARE_MCMC-CE
100	0.00185199	0.00185662	0.00249904	0.00185199	2.45176e-13	0.00185198	5.50698e-06	0.00185199	2.57587e-15	3.45604e-05	0.981339	0.00185564	0.00196999
120	2.52908e-05	3.11632e-05	0.232197	2.52908e-05	2.23882e-11	2.52187e-05	0.00285099	2.52908e-05	1.74157e-15	1.09634e-07	0.995665	2.5312e-05	0.000839111
140	1.77821e-07	0	1	1.77821e-07	2.41836e-09	1.28082e-07	0.279714	1.77821e-07	7.44281e-16	1.84921e-10	0.99896	1.78107e-07	0.00160722
160	7.53921e-10	0	1	7.53921e-10	2.30835e-09	4.49993e-08	58.687	7.53921e-10	7.26876e-15	1.94939e-13	0.999741	7.55005e-10	0.00143796
180	2.14708e-12	0	1	2.14728e-12	9.45062e-05	5.41551e-08	25221.7	2.14708e-12	5.26721e-15	1.4299e-16	0.999933	2.14806e-12	0.000454845
200	4.43335e-15	0	1	4.32987e-15	0.0233415	-1.3352e-07	3.01171e+07	4.43335e-15	1.38792e-14	7.86343e-20	0.999982	4.43245e-15	0.000202526
220	7.01904e-18	0	1	0	1	5.94619e-08	8.47151e+09	7.01904e-18	1.40486e-14	3.42139e-23	0.999995	7.03597e-18	0.00241167
240	8.88798e-21	0	1	0	1	1.05484e-08	1.18681e+12	8.88798e-21	1.26966e-14	1.226e-26	0.999999	8.87005e-21	0.00201732
260	9.29954e-24	0	1	0	1	9.01237e-08	9691199810146014	9.29954e-24	1.05863e-14	3.73065e-30	1	9.2329e-24	0.00716591
280	8.2493e-27	0	1	0	1	-5.34949e-08	6.48478e+18	8.2493e-27	8.34939e-15	9.87358e-34	1	8.19059e-27	0.00711698
300	6.33329e-30	0	1	0	1	2.1507e-08	3.39586e+21	6.33329e-30	5.75274e-15	2.31651e-37	1	6.28463e-30	0.00768262
320	4.27947e-33	0	1	0	1	3.85752e-08	9.01402e+24	4.27947e-33	2.36631e-14	4.89271e-41	1	4.2517e-33	0.00648991
340	2.58048e-36	0	1	0	1	-5.90988e-10	2.29023e+26	2.58048e-36	2.11037e-14	9.42118e-45	1	2.56709e-36	0.00518925
360	1.40454e-39	0	1	0	1	-4.61009e-08	3.28227e+31	1.40454e-39	1.75381e-14	1.6713e-48	1	1.4035e-39	0.000744034
380	6.96699e-43	0	1	0	1	7.02816e-09	1.00878e+34	6.96699e-43	1.48631e-14	2.75563e-52	1	6.97603e-43	0.00129758
400	3.1747e-46	0	1	0	1	-1.43296e-07	4.5137e+38	3.1747e-46	1.17612e-14	4.2544e-56	1	3.18443e-46	0.00306512
420	1.33789e-49	0	1	0	1	-4.15465e-08	3.10538e+41	1.33789e-49	9.79444e-15	6.18978e-60	1	1.35717e-49	0.0144101
440	5.2439e-53	0	1	0	1	-2.06865e-08	3.94486e+44	5.2439e-53	3.12997e-14	8.53328e-64	1	5.35932e-53	0.0220102
460	1.9208e-56	0	1	0	1	-4.65612e-09	2.42404e+47	1.9208e-56	3.08801e-14	1.12003e-67	1	1.97895e-56	0.0302707
480	6.60211e-60	0	1	0	1	7.25753e-08	1.09927e+52	6.60211e-60	3.1143e-14	1.40545e-71	1	6.88268e-60	0.0424968
500	2.13693e-63	0	1	0	1	-2.31803e-08	1.08475e+55	2.13693e-63	3.05631e-14	1.69226e-75	1	2.26759e-63	0.061147
520	6.53358e-67	0	1	0	1	2.64361e-08	4.04618e+58	6.53358e-67	4.84062e-15	1.96147e-79	1	7.13379e-67	0.0918654
540	1.89222e-70	0	1	0	1	-7.93418e-08	4.19306e+62	1.89222e-70	5.10072e-15	2.19483e-83	1	2.13604e-70	0.128856
560	5.204e-74	0	1	0	1	-1.37242e-09	2.63723e+64	5.204e-74	5.28265e-15	2.37702e-87	1	6.07354e-74	0.167091
580	1.36224e-77	0	1	0	1	1.72836e-08	1.26876e+69	1.36224e-77	4.95506e-14	2.49728e-91	1	1.67996e-77	0.233231
600	3.40139e-81	0	1	0	1	-9.71978e-11	2.85759e+70	3.40139e-81	4.8587e-14	2.55034e-95	1	4.43477e-81	0.303813
620	8.11745e-85	0	1	0	1	-4.40193e-08	5.42279e+76	8.11745e-85	4.87189e-14	2.53645e-99	1	1.12694e-84	0.388291
640	1.85514e-88	0	1	0	1	1.05233e-09	5.67254e+78	1.85514e-88	4.96386e-14	2.46082e-103	1	2.7523e-88	0.483612
660	4.06738e-92	0	1	0	1	1.98453e-09	4.87914e+82	4.06738e-92	4.99141e-14	2.3325e-107	1	6.54523e-92	0.609201
680	8.57013e-96	0	1	0	1	1.16199e-09	1.35586e+86	8.57013e-96	5.16245e-14	2.16298e-111	1	1.5098e-95	0.761701
700	1.73825e-99	0	1	0	1	-1.56356e-09	8.99503e+89	1.73825e-99	5.24452e-14	1.96481e-115	1	3.36776e-99	0.937444
705	2.06248e-100	0	1	0	1	2.0908e-09	1.01373e+91	2.06248e-100	5.35281e-14	1.91226e-116	1	4.05481e-100	0.965993
710	2.44166e-101	0	1	0	1	-2.56105e-09	1.0489e+92	2.44166e-101	4.02781e-15	1.85888e-117	1	4.92368e-101	1.01653

### Sheet: DF=50_NCP=25
q	exact_p-values	p_Davies	ARE_Davies	p_Farebrother	ARE_Farebrother	p_Imhof	ARE_Imhof	p_Liu-Tang-Zhang	ARE_Liu-Tang-Zhang	p_saddlepoint	ARE_saddlepoint	p_MCMC-CE	ARE_MCMC-CE
100	0.0475987	0.047602	6.90159e-05	0.0475987	1.03503e-14	0.0475987	5.58574e-09	0.0475987	0	3.45604e-05	0.999274	0.0475718	0.00056565
130	0.000477355	0.000480694	0.00699537	0.000477355	2.29444e-12	0.000477356	2.18029e-06	0.000477355	0	4.81576e-09	0.99999	0.0004778	0.000932174
170	1.19551e-07	0	1	1.19551e-07	4.72982e-09	1.18002e-07	0.012962	1.19551e-07	0	5.4955e-15	1	1.19118e-07	0.00362247
200	7.74431e-11	0	1	7.74432e-11	6.64506e-07	2.26898e-09	28.2987	7.74431e-11	0	7.86343e-20	1	7.72003e-11	0.00313508
230	2.48191e-14	0	1	2.53131e-14	0.0199039	-1.5835e-09	63802.8	2.48191e-14	0	6.62176e-25	1	2.46998e-14	0.00480761
260	4.56915e-18	0	1	7.77156e-16	169.088	1.18636e-09	2.59646e+08	4.56915e-18	0	3.73065e-30	1	4.54679e-18	0.00489394
280	1.1459e-20	0	1	7.77156e-16	67819.7	-4.40934e-09	3.84794e+11	1.1459e-20	0	9.87358e-34	1	1.13633e-20	0.00835181
300	2.41076e-23	0	1	7.77156e-16	3.22369e+07	2.30589e-09	9.56499e+13	2.41076e-23	0	2.31651e-37	1	2.39621e-23	0.00603797
330	1.74394e-27	0	1	7.77156e-16	4.45631e+11	-1.80237e-09	1.0335e+18	1.74394e-27	0	6.86346e-43	1	1.72993e-27	0.0080355
360	9.33491e-32	0	1	7.77156e-16	8325262660308445	2.25533e-09	2.41602e+22	9.33491e-32	0	1.6713e-48	1	9.25685e-32	0.00836273
400	1.25761e-37	0	1	7.77156e-16	6.17965e+21	-2.52293e-09	2.00614e+28	1.25761e-37	0	4.2544e-56	1	1.2582e-37	0.000475432
425	2.1871e-41	0	1	7.77156e-16	3.55337e+25	-2.49355e-09	1.14012e+32	2.1871e-41	0	6.73974e-61	1	2.22684e-41	0.0181703
450	3.28399e-45	0	1	7.77156e-16	2.3665e+29	1.42447e-11	4.33763e+33	3.28399e-45	0	9.83376e-66	1	3.43933e-45	0.0473019
475	4.2935e-49	0	1	7.77156e-16	1.81007e+33	1.20636e-09	2.80973e+39	4.2935e-49	0	1.33324e-70	1	4.69413e-49	0.0933108
500	4.92195e-53	0	1	7.77156e-16	1.57896e+37	1.15434e-09	2.34528e+43	4.92195e-53	0	1.69226e-75	1	5.72017e-53	0.162174
525	4.97827e-57	0	1	7.77156e-16	1.5611e+41	-2.69704e-08	5.41762e+48	4.97827e-57	0	2.02384e-80	1	6.27702e-57	0.260884
550	4.46869e-61	0	1	7.77156e-16	1.73911e+45	6.08949e-08	1.3627e+53	4.46869e-61	0	2.29311e-85	1	6.31369e-61	0.412874
565	1.57831e-63	0	1	7.77156e-16	4.92398e+47	5.18735e-08	3.28665e+55	1.57831e-63	0	2.41319e-88	1	2.40536e-63	0.524011
580	5.35756e-66	0	1	7.77156e-16	1.45058e+50	3.55562e-08	6.63664e+57	5.35756e-66	0	2.49728e-91	1	8.91831e-66	0.664623
600	2.57489e-69	0	1	7.77156e-16	3.01821e+53	-1.688e-09	6.55561e+59	2.57489e-69	0	2.55034e-95	1	4.87264e-69	0.892364
620	1.15897e-72	0	1	7.77156e-16	6.7056e+56	1.73545e-07	1.49742e+65	1.15897e-72	0	2.53645e-99	1	2.55158e-72	1.2016
640	4.89899e-76	0	1	7.77156e-16	1.58636e+60	-8.40157e-08	1.71496e+68	4.89899e-76	0	2.46082e-103	1	1.27391e-75	1.60035
660	1.95003e-79	0	1	7.77156e-16	3.98535e+63	-8.0637e-08	4.13516e+71	1.95003e-79	0	2.3325e-107	1	6.07333e-79	2.11447
680	7.32849e-83	0	1	7.77156e-16	1.06046e+67	2.46377e-09	3.3619e+73	7.32849e-83	0	2.16298e-111	1	2.78322e-82	2.79782
700	2.60686e-86	0	1	7.77156e-16	2.98119e+70	-2.8684e-09	1.10033e+77	2.60686e-86	0	1.96481e-115	1	1.23018e-85	3.71901
720	8.79841e-90	0	1	7.77156e-16	8.83292e+73	1.10755e-10	1.25881e+79	8.79841e-90	0	1.75037e-119	1	5.18392e-89	4.89189
740	2.82407e-93	0	1	7.77156e-16	2.7519e+77	2.92046e-10	1.03413e+83	2.82407e-93	0	1.53088e-123	1	2.11566e-92	6.49152
760	8.63947e-97	0	1	7.77156e-16	8.99542e+80	9.22808e-10	1.06813e+87	8.63947e-97	0	1.31578e-127	1	8.38914e-96	8.71025
780	2.52433e-100	0	1	7.77156e-16	3.07866e+84	-9.52126e-10	3.77179e+90	2.52433e-100	0	1.11235e-131	1	3.20743e-99	11.7061
800	7.05856e-104	0	1	7.77156e-16	1.10101e+88	1.6996e-09	2.40785e+94	7.05856e-104	0	9.25738e-136	1	1.19591e-102	15.9426

### Sheet: DF=50_NCP=50
q	exact_p-values	p_Davies	ARE_Davies	p_Farebrother	ARE_Farebrother	p_Imhof	ARE_Imhof	p_Liu-Tang-Zhang	ARE_Liu-Tang-Zhang	p_saddlepoint	ARE_saddlepoint	p_MCMC-CE	ARE_MCMC-CE
170	0.000256169	0.000261685	0.0215327	0.000256169	6.23853e-12	0.000256169	8.97112e-09	0.000256169	3.80914e-15	5.4955e-15	1	0.000255986	0.000711466
200	1.38204e-06	0	1	1.38204e-06	1.4769e-11	1.38204e-06	2.26201e-06	1.38204e-06	1.68544e-15	7.86343e-20	1	1.37769e-06	0.00314808
220	2.65701e-08	0	1	2.65701e-08	2.04969e-08	2.65667e-08	0.000130053	2.65701e-08	3.73584e-16	3.42139e-23	1	2.64777e-08	0.00347642
240	3.72899e-10	0	1	3.72899e-10	1.41037e-06	3.7423e-10	0.00356893	3.72899e-10	4.15921e-16	1.226e-26	1	3.72445e-10	0.00121682
260	3.97962e-12	0	1	3.97937e-12	6.11238e-05	6.75415e-12	0.697187	3.97962e-12	1.01491e-15	3.73065e-30	1	3.96768e-12	0.0030003
280	3.33829e-14	0	1	3.29736e-14	0.0122591	-6.20537e-12	186.885	3.33829e-14	0	9.87358e-34	1	3.32477e-14	0.00404885
300	2.26177e-16	0	1	5.55112e-16	1.45432	3.13294e-12	13850.7	2.26177e-16	6.53963e-16	2.31651e-37	1	2.25537e-16	0.0028311
320	1.26596e-18	0	1	1.11022e-16	86.6981	3.00115e-12	2.37065e+06	1.26596e-18	1.67345e-15	4.89271e-41	1	1.26101e-18	0.00390838
340	5.96537e-21	0	1	1.11022e-16	18610.1	1.76522e-08	2.95911e+12	5.96537e-21	2.14394e-15	9.42118e-45	1	5.95042e-21	0.00250647
360	2.40417e-23	0	1	1.11022e-16	4.6179e+06	4.07047e-12	1.69308e+11	2.40417e-23	3.05587e-15	1.6713e-48	1	2.38875e-23	0.00641652
380	8.39649e-26	0	1	1.11022e-16	1.32225e+09	5.37848e-13	6.40562e+12	8.39649e-26	3.41793e-15	2.75563e-52	1	8.37252e-26	0.00285421
400	2.56837e-28	0	1	1.11022e-16	4.32268e+11	-6.75016e-14	262818820707710	2.56837e-28	4.53938e-15	4.2544e-56	1	2.57369e-28	0.00207037
420	6.93876e-31	0	1	1.11022e-16	160003120110524	6.13543e-12	8.84225e+18	6.93876e-31	5.04881e-15	6.18978e-60	1	7.01663e-31	0.0112225
440	1.66624e-33	0	1	1.11022e-16	6.66303e+16	-9.68559e-12	5.81282e+21	1.66624e-33	5.33833e-15	8.53328e-64	1	1.71372e-33	0.0284949
460	3.57353e-36	0	1	1.11022e-16	3.1068e+19	1.84985e-11	5.17655e+24	3.57353e-36	5.60951e-15	1.12003e-67	1	3.7928e-36	0.0613605
480	6.86971e-39	0	1	1.11022e-16	1.61611e+22	-1.70089e-11	2.47593e+27	6.86971e-39	5.31925e-15	1.40545e-71	1	7.59429e-39	0.105473
500	1.18732e-41	0	1	1.11022e-16	9.35068e+24	-2.62272e-11	2.20895e+30	1.18732e-41	5.58171e-15	1.69226e-75	1	1.38704e-41	0.168211
520	1.85005e-44	0	1	1.11022e-16	6.00104e+27	1.32303e-10	7.15133e+33	1.85005e-44	4.64191e-14	1.96147e-79	1	2.3412e-44	0.265478
540	2.60616e-47	0	1	1.11022e-16	4.25999e+30	-2.6299e-10	1.00911e+37	2.60616e-47	4.66369e-15	2.19483e-83	1	3.64992e-47	0.400496
560	3.32894e-50	0	1	1.11022e-16	3.33507e+33	2.7387e-10	8.22695e+39	3.32894e-50	4.84913e-15	2.37702e-87	1	5.29147e-50	0.589536
580	3.86783e-53	0	1	1.11022e-16	2.8704e+36	4.81748e-12	1.24552e+41	3.86783e-53	4.19557e-15	2.49728e-91	1	7.15399e-53	0.849612
600	4.10142e-56	0	1	1.11022e-16	2.70692e+39	-5.23783e-10	1.27708e+46	4.10142e-56	3.3119e-15	2.55034e-95	1	9.03293e-56	1.20239
620	3.98296e-59	0	1	1.11022e-16	2.78743e+42	8.64461e-10	2.1704e+49	3.98296e-59	2.88641e-15	2.53645e-99	1	1.07529e-58	1.69973
640	3.55471e-62	0	1	1.11022e-16	3.12324e+45	-5.35852e-10	1.50744e+52	3.55471e-62	1.33622e-15	2.46082e-103	1	1.20767e-61	2.39738
680	2.2287e-68	0	1	1.11022e-16	4.98148e+51	9.91183e-10	4.44735e+58	2.2287e-68	0	2.16298e-111	1	1.29237e-67	4.79875
700	1.5764e-71	0	1	1.11022e-16	7.04278e+54	-4.76816e-10	3.02472e+61	1.5764e-71	7.65326e-16	1.96481e-115	1	1.23963e-70	6.86367
720	1.03874e-74	0	1	1.11022e-16	1.06881e+58	-4.6637e-08	4.48975e+66	1.03874e-74	1.70136e-15	1.75037e-119	1	1.13083e-73	9.88651
740	6.39646e-78	0	1	1.11022e-16	1.73568e+61	-1.03152e-07	1.61264e+70	6.39646e-78	2.39834e-15	1.53088e-123	1	9.88885e-77	14.4599
760	3.69197e-81	0	1	1.11022e-16	3.00713e+64	-1.52474e-07	4.12989e+73	3.69197e-81	2.78976e-15	1.31578e-127	1	8.21969e-80	21.2637
780	2.00308e-84	0	1	1.11022e-16	5.54257e+67	-1.72955e-07	8.63446e+76	2.00308e-84	3.53781e-15	1.11235e-131	1	6.59747e-83	31.9366
800	1.02433e-87	0	1	1.11022e-16	1.08386e+71	7.18462e-10	7.014e+77	1.02433e-87	3.26907e-15	9.25738e-136	1	5.03693e-86	48.1732
820	4.94979e-91	0	1	1.11022e-16	2.24297e+74	7.5295e-10	1.52117e+81	4.94979e-91	3.74372e-15	7.59017e-140	1	3.73246e-89	74.4064
835	1.55667e-93	0	1	1.11022e-16	7.13202e+76	9.27762e-10	5.9599e+83	1.55667e-93	3.82941e-15	6.47901e-143	1	1.62713e-91	103.526
850	4.75328e-96	0	1	1.11022e-16	2.3357e+79	1.07411e-09	2.25972e+86	4.75328e-96	4.89888e-15	5.48807e-146	1	6.94291e-94	145.066
860	9.84627e-98	0	1	1.11022e-16	1.12756e+81	-2.07948e-10	2.11195e+87	9.84627e-98	6.07069e-15	4.89281e-148	1	1.81073e-95	182.901
870	2.01442e-99	0	1	1.11022e-16	5.51137e+82	-8.21331e-10	4.07725e+89	2.01442e-99	7.45852e-15	4.34806e-150	1	4.68772e-97	231.708
880	4.0714e-101	0	1	1.11022e-16	2.72688e+84	1.27388e-09	3.12884e+91	4.0714e-101	9.81789e-15	3.85178e-152	1	1.19876e-98	293.435

### Sheet: DF=100_NCP=10
q	exact_p-values	p_Davies	ARE_Davies	p_Farebrother	ARE_Farebrother	p_Imhof	ARE_Imhof	p_Liu-Tang-Zhang	ARE_Liu-Tang-Zhang	p_saddlepoint	ARE_saddlepoint	p_MCMC-CE	ARE_MCMC-CE
160	0.00195612	0.00195763	0.000770245	0.00195612	3.61378e-14	0.00195612	1.58342e-09	0.00195612	0	0.000130797	0.933134	0.00195268	0.00176118
180	5.70979e-05	5.8606e-05	0.0264129	5.70979e-05	6.03359e-13	5.70979e-05	1.30859e-07	5.70979e-05	1.54281e-15	1.64971e-06	0.971107	5.7007e-05	0.00159118
200	9.441e-07	0	1	9.441e-07	1.71567e-10	9.44099e-07	1.20383e-06	9.441e-07	1.34578e-15	1.17863e-08	0.987516	9.39402e-07	0.00497616
220	9.7422e-09	0	1	9.7422e-09	2.73279e-08	9.75371e-09	0.00118093	9.7422e-09	2.71702e-15	5.27843e-11	0.994582	9.70728e-09	0.00358509
240	6.76582e-11	0	1	6.76582e-11	2.48076e-07	5.77388e-11	0.14661	6.76582e-11	7.64117e-16	1.60115e-13	0.997633	6.75816e-11	0.00113141
260	3.3553e-13	0	1	3.35509e-13	6.27755e-05	1.50324e-13	0.55198	3.3553e-13	3.91221e-15	3.49368e-16	0.998959	3.34835e-13	0.00207415
280	1.24545e-15	0	1	1.22125e-15	0.0194375	1.34077e-11	10764.3	1.24545e-15	2.05852e-15	5.74986e-19	0.999538	1.24099e-15	0.00358461
300	3.59386e-18	0	1	2.22045e-16	60.7844	-1.92876e-11	5.36681e+06	3.59386e-18	1.62912e-14	7.41413e-22	0.999794	3.60104e-18	0.00199857
320	8.31484e-21	0	1	2.22045e-16	26703.6	5.29249e-12	6.36511e+08	8.31484e-21	1.50195e-14	7.72505e-25	0.999907	8.2927e-21	0.00266253
340	1.58228e-23	0	1	2.22045e-16	1.40332e+07	1.44457e-11	9.12963e+11	1.58228e-23	1.20723e-14	6.67132e-28	0.999958	1.59284e-23	0.00667302
360	2.52988e-26	0	1	2.22045e-16	8.77687e+09	-1.91578e-11	757259218148512	2.52988e-26	8.50788e-15	4.87724e-31	0.999981	2.56652e-26	0.0144792
380	3.46018e-29	0	1	2.22045e-16	6.41714e+12	1.11409e-11	3.21974e+17	3.46018e-29	5.02173e-15	3.07261e-34	0.999991	3.4941e-29	0.00980435
400	4.11064e-32	0	1	2.22045e-16	5401708656397479	7.70939e-13	1.87547e+19	4.11064e-32	6.65812e-16	1.69342e-37	0.999996	4.15345e-32	0.0104142
420	4.29753e-35	0	1	2.22045e-16	5.1668e+18	-9.31033e-12	2.16644e+23	4.29753e-35	1.24386e-15	8.2709e-41	0.999998	4.34374e-35	0.0107539
435	2.31344e-37	0	1	2.22045e-16	9.59804e+20	6.07031e-12	2.62394e+25	2.31344e-37	1.8774e-14	2.52722e-43	0.999999	2.33025e-37	0.0072666
450	1.17134e-39	0	1	2.22045e-16	1.89564e+23	3.41185e-11	2.91278e+28	1.17134e-39	1.62946e-14	7.29039e-46	0.999999	1.18007e-39	0.00745166
470	9.31862e-43	0	1	2.22045e-16	2.38281e+26	-3.44611e-11	3.69809e+31	9.31862e-43	1.26509e-14	2.75518e-49	1	9.36106e-43	0.00455435
485	4.148e-45	0	1	2.22045e-16	5.35305e+28	-7.96521e-11	1.92025e+34	4.148e-45	3.37555e-14	7.04722e-52	1	4.1939e-45	0.0110644
500	1.75649e-47	0	1	2.22045e-16	1.26414e+31	-1.71682e-10	9.77414e+36	1.75649e-47	3.22456e-14	1.72089e-54	1	1.7878e-47	0.0178269
525	1.75532e-51	0	1	2.22045e-16	1.26498e+35	2.02152e-10	1.15165e+41	1.75532e-51	2.75551e-14	6.9247e-59	1	1.78433e-51	0.0165269
550	1.55617e-55	0	1	2.22045e-16	1.42686e+39	7.07944e-10	4.54926e+45	1.55617e-55	2.06e-14	2.49595e-63	1	1.59064e-55	0.0221468
575	1.23592e-59	0	1	2.22045e-16	1.79659e+43	-1.03123e-09	8.34377e+49	1.23592e-59	5.68849e-14	8.13731e-68	1	1.25852e-59	0.0182843
600	8.86796e-64	0	1	2.22045e-16	2.5039e+47	-1.68994e-09	1.90567e+54	8.86796e-64	5.15843e-14	2.42006e-72	1	8.98766e-64	0.0134983
625	5.79073e-68	0	1	2.22045e-16	3.83448e+51	3.04165e-09	5.25262e+58	5.79073e-68	4.9069e-14	6.61477e-77	1	5.89475e-68	0.0179629
650	3.46326e-72	0	1	2.22045e-16	6.41144e+55	1.08814e-09	3.14196e+62	3.46326e-72	4.58673e-14	1.67265e-81	1	3.55786e-72	0.0273167
675	1.90763e-76	0	1	2.22045e-16	1.16398e+60	-4.63053e-09	2.42738e+67	1.90763e-76	4.42304e-14	3.93584e-86	1	1.98416e-76	0.0401205
700	9.72475e-81	0	1	2.22045e-16	2.28329e+64	3.18807e-09	3.27831e+71	9.72475e-81	4.19797e-14	8.66314e-91	1	1.00258e-80	0.0309576
715	2.49436e-83	0	1	2.22045e-16	8.90186e+66	3.58609e-09	1.43768e+74	2.49436e-83	4.04707e-14	1.34956e-93	1	2.62426e-83	0.0520765
730	6.23709e-86	0	1	2.22045e-16	3.56006e+69	4.06807e-09	6.52238e+76	6.23709e-86	3.82548e-14	2.05782e-96	1	6.68229e-86	0.0713785
740	1.13334e-87	0	1	2.22045e-16	1.95921e+71	7.12533e-10	6.28704e+77	1.13334e-87	3.70314e-14	2.69506e-98	1	1.216e-87	0.0729369
750	2.03738e-89	0	1	2.22045e-16	1.08985e+73	-5.11793e-09	2.51202e+80	2.03738e-89	3.54397e-14	3.49839e-100	1	2.20723e-89	0.083366
765	4.81502e-92	0	1	2.22045e-16	4.6115e+75	-4.95146e-09	1.02834e+83	4.81502e-92	3.2967e-14	5.09099e-103	1	5.38127e-92	0.117601
780	1.11208e-94	0	1	2.22045e-16	1.99666e+78	-4.54472e-09	4.08667e+85	1.11208e-94	3.07502e-14	7.27117e-106	1	1.2505e-94	0.124462
800	3.27951e-98	0	1	2.22045e-16	6.77067e+81	-2.1927e-09	6.68606e+88	3.27951e-98	2.81321e-14	1.13734e-109	1	3.8834e-98	0.184143
810	5.55103e-100	0	1	2.22045e-16	4.00006e+83	-3.17037e-09	5.71133e+90	5.55103e-100	1.21799e-13	1.40616e-111	1	6.3927e-100	0.151624

### Sheet: DF=100_NCP=25
q	exact_p-values	p_Davies	ARE_Davies	p_Farebrother	ARE_Farebrother	p_Imhof	ARE_Imhof	p_Liu-Tang-Zhang	ARE_Liu-Tang-Zhang	p_saddlepoint	ARE_saddlepoint	p_MCMC-CE	ARE_MCMC-CE
200	9.22075e-05	9.33967e-05	0.0128973	9.22075e-05	1.0693e-11	9.22075e-05	8.35753e-10	9.22075e-05	1.76374e-15	1.17863e-08	0.999872	9.17652e-05	0.00479705
250	4.85869e-09	0	1	4.85869e-09	2.67946e-08	4.86195e-09	0.000671508	4.85869e-09	5.27768e-15	7.76863e-15	0.999998	4.84822e-09	0.00215537
300	3.15402e-14	0	1	3.20854e-14	0.0172871	1.73643e-10	5504.46	3.15402e-14	1.20054e-15	7.41413e-22	1	3.15051e-14	0.00111407
320	1.69968e-16	0	1	7.77156e-16	3.57237	-2.64295e-11	155498	1.69968e-16	5.36643e-15	7.72505e-25	1	1.69805e-16	0.000955556
340	7.40968e-19	0	1	7.77156e-16	1047.84	-1.84041e-09	2.48379e+09	7.40968e-19	8.44742e-15	6.67132e-28	1	7.40912e-19	7.68394e-05
360	2.67149e-21	0	1	7.77156e-16	290907	-3.17397e-09	1.18809e+12	2.67149e-21	1.19684e-14	4.87724e-31	1	2.667e-21	0.00168003
380	8.11622e-24	0	1	7.77156e-16	9.57534e+07	3.03453e-09	373884855633511	8.11622e-24	1.50264e-14	3.07261e-34	1	8.06233e-24	0.00663993
400	2.11127e-26	0	1	7.77156e-16	3.68098e+10	1.59229e-08	7.54185e+17	2.11127e-26	1.7535e-14	1.69342e-37	1	2.11187e-26	0.000282307
425	1.01802e-29	0	1	7.77156e-16	7.63398e+13	-1.61787e-08	1.58923e+21	1.01802e-29	1.95462e-14	1.20818e-41	1	1.02122e-29	0.0031416
450	4.02567e-33	0	1	7.77156e-16	1.9305e+17	-7.28065e-09	1.80856e+24	4.02567e-33	1.4957e-14	7.29039e-46	1	4.02331e-33	0.000586237
475	1.33077e-36	0	1	7.77156e-16	5.8399e+20	1.65917e-12	1.24678e+24	1.33077e-36	1.10464e-14	3.78809e-50	1	1.33547e-36	0.00352894
500	3.737e-40	0	1	7.77156e-16	2.07963e+24	-5.48121e-08	1.46674e+32	3.737e-40	2.31363e-14	1.72089e-54	1	3.77324e-40	0.00969795
525	9.035e-44	0	1	7.77156e-16	8.60162e+27	-1.50889e-08	1.67005e+35	9.035e-44	5.06933e-15	6.9247e-59	1	9.23898e-44	0.0225769
550	1.90183e-47	0	1	7.77156e-16	4.08637e+31	8.79015e-08	4.62195e+39	1.90183e-47	3.96234e-15	2.49595e-63	1	1.96805e-47	0.0348226
575	3.51787e-51	0	1	7.77156e-16	2.20917e+35	5.45274e-11	1.55001e+40	3.51787e-51	2.69924e-15	8.13731e-68	1	3.6995e-51	0.0516319
600	5.76245e-55	0	1	7.77156e-16	1.34866e+39	-1.50758e-09	2.61622e+45	5.76245e-55	2.64012e-15	2.42006e-72	1	6.20257e-55	0.0763781
625	8.41352e-59	0	1	7.77156e-16	9.23699e+42	7.63648e-08	9.07644e+50	8.41352e-59	2.1022e-15	6.61477e-77	1	9.24402e-59	0.0987104
650	1.10109e-62	0	1	7.77156e-16	7.05808e+46	7.21124e-08	6.5492e+54	1.10109e-62	5.88248e-16	1.67265e-81	1	1.25757e-62	0.142118
675	1.29805e-66	0	1	7.77156e-16	5.98713e+50	-9.0416e-08	6.96555e+58	1.29805e-66	1.42128e-15	3.93584e-86	1	1.56236e-66	0.203622
700	1.38466e-70	0	1	7.77156e-16	5.61263e+54	-7.40254e-08	5.34613e+62	1.38466e-70	3.25288e-15	8.66314e-91	1	1.77022e-70	0.278457
720	8.58533e-74	0	1	7.77156e-16	9.05214e+57	-7.05456e-08	8.21699e+65	8.58533e-74	4.5744e-15	1.55696e-94	1	1.15335e-73	0.343392
735	3.24446e-76	0	1	7.77156e-16	2.39533e+60	-1.10335e-07	3.40073e+68	3.24446e-76	3.72593e-14	2.35763e-97	1	4.62505e-76	0.42552
750	1.18694e-78	0	1	7.77156e-16	6.54754e+62	5.77336e-08	4.86406e+70	1.18694e-78	6.26042e-15	3.49839e-100	1	1.77374e-78	0.494375
765	4.20704e-81	0	1	7.77156e-16	1.84727e+65	9.5097e-08	2.26043e+73	4.20704e-81	7.01076e-15	5.09099e-103	1	6.79089e-81	0.614172
780	1.44589e-83	0	1	7.77156e-16	5.37493e+67	-6.10804e-08	4.22442e+75	1.44589e-83	3.49088e-14	7.27117e-106	1	2.53526e-83	0.753428
800	7.15783e-87	0	1	7.77156e-16	1.08574e+71	-7.73996e-08	1.08133e+79	7.15783e-87	3.39328e-14	1.13734e-109	1	1.40025e-86	0.956246
810	1.56192e-88	0	1	7.77156e-16	4.97565e+72	8.79909e-08	5.63352e+80	1.56192e-88	9.29023e-15	1.40616e-111	1	3.23158e-88	1.06898
850	3.12695e-95	0	1	7.77156e-16	2.48535e+79	-1.78285e-10	5.70156e+84	3.12695e-95	3.36169e-14	3.05581e-119	1	8.22685e-95	1.63095
900	1.01692e-103	0	1	7.77156e-16	7.64225e+87	-3.05704e-10	3.00617e+93	1.01692e-103	7.31166e-15	6.93447e-129	1	3.86517e-103	2.80086

### Sheet: DF=100_NCP=50
q	exact_p-values	p_Davies	ARE_Davies	p_Farebrother	ARE_Farebrother	p_Imhof	ARE_Imhof	p_Liu-Tang-Zhang	ARE_Liu-Tang-Zhang	p_saddlepoint	ARE_saddlepoint	p_MCMC-CE	ARE_MCMC-CE
225	0.000435969	0.000436655	0.001574	0.000435969	9.51978e-13	0.000435969	1.58862e-12	0.000435969	2.73557e-15	1.2815e-11	1	0.000435061	0.00208255
250	9.66715e-06	1.03469e-05	0.070314	9.66715e-06	2.17491e-11	9.66715e-06	1.51143e-09	9.66715e-06	5.95814e-15	7.76863e-15	1	9.6115e-06	0.00575668
275	1.22589e-07	0	1	1.22589e-07	2.03109e-09	1.22589e-07	4.05045e-07	1.22589e-07	5.39809e-15	2.92471e-18	1	1.21977e-07	0.0049856
300	9.64202e-10	0	1	9.64202e-10	1.14096e-07	9.64185e-10	1.73303e-05	9.64202e-10	1.50131e-15	7.41413e-22	1	9.57865e-10	0.00657218
320	1.48123e-11	0	1	1.48122e-11	1.20823e-05	9.81404e-12	0.337441	1.48123e-11	1.52699e-15	7.72505e-25	1	1.46708e-11	0.00955782
340	1.79682e-13	0	1	1.79967e-13	0.00158856	-1.25656e-11	70.9326	1.79682e-13	4.77667e-15	6.67132e-28	1	1.77723e-13	0.0109032
360	1.76178e-15	0	1	1.77636e-15	0.00827264	1.10752e-11	6285.36	1.76178e-15	6.6045e-15	4.87724e-31	1	1.74431e-15	0.00991686
380	1.42443e-17	0	1	1.11022e-16	6.79417	1.02929e-10	7.22602e+06	1.42443e-17	3.46131e-15	3.07261e-34	1	1.41255e-17	0.00833652
400	9.6612e-20	0	1	1.11022e-16	1148.16	1.9592e-10	2.02791e+09	9.6612e-20	7.47551e-16	1.69342e-37	1	9.61298e-20	0.0049903
425	1.50222e-22	0	1	1.11022e-16	739055	-4.10439e-10	2.73222e+12	1.50222e-22	5.79055e-15	1.20818e-41	1	1.49948e-22	0.00182493
450	1.8622e-25	0	1	1.11022e-16	5.96189e+08	3.43698e-10	1845656036031523	1.8622e-25	1.06029e-14	7.29039e-46	1	1.86e-25	0.00117931
475	1.87903e-28	0	1	1.11022e-16	5.9085e+11	4.32516e-10	2.30181e+18	1.87903e-28	1.46765e-14	3.78809e-50	1	1.87828e-28	0.000399099
500	1.5701e-31	0	1	1.11022e-16	707104430600888	-1.35611e-09	8.63709e+21	1.5701e-31	1.81287e-14	1.72089e-54	1	1.56734e-31	0.00175827
525	1.10175e-34	0	1	1.11022e-16	1.00769e+18	7.62493e-10	6.92074e+24	1.10175e-34	2.096e-14	6.9247e-59	1	1.10832e-34	0.00596111
550	6.56483e-38	0	1	1.11022e-16	1.69117e+21	1.4419e-09	2.1964e+28	6.56483e-38	2.22651e-14	2.49595e-63	1	6.71461e-38	0.0228164
575	3.35052e-41	0	1	1.11022e-16	3.31358e+24	-2.04961e-09	6.11727e+31	3.35052e-41	1.67367e-14	8.13731e-68	1	3.53289e-41	0.0544284
600	1.47473e-44	0	1	1.11022e-16	7.52833e+27	-8.21035e-10	5.56737e+34	1.47473e-44	1.536e-14	2.42006e-72	1	1.61659e-44	0.096199
625	5.62924e-48	0	1	1.11022e-16	1.97224e+31	2.84943e-09	5.06185e+38	5.62924e-48	1.42503e-14	6.61477e-77	1	6.42838e-48	0.141963
650	1.87268e-51	0	1	1.11022e-16	5.92852e+34	1.44008e-10	7.68995e+40	1.87268e-51	1.34687e-14	1.67265e-81	1	2.31171e-51	0.234439
675	5.45482e-55	0	1	1.11022e-16	2.03531e+38	-3.22681e-09	5.91551e+45	5.45482e-55	1.31482e-14	3.93584e-86	1	7.40415e-55	0.357359
700	1.39771e-58	0	1	1.11022e-16	7.94316e+41	1.54752e-10	1.10719e+48	1.39771e-58	1.46788e-14	8.66314e-91	1	2.17981e-58	0.55956
725	3.16538e-62	0	1	1.11022e-16	3.5074e+45	3.59035e-09	1.13426e+53	3.16538e-62	1.51422e-14	1.79203e-95	1	5.73567e-62	0.812003
750	6.36644e-66	0	1	1.11022e-16	1.74387e+49	-3.77616e-10	5.93136e+55	6.36644e-66	1.85461e-14	3.49839e-100	1	1.3973e-65	1.19479
775	1.14273e-69	0	1	1.11022e-16	9.71556e+52	-3.39625e-09	2.97206e+60	1.14273e-69	2.46628e-14	6.46975e-105	1	3.08552e-69	1.70014
800	1.83937e-73	0	1	1.11022e-16	6.03589e+56	-3.22208e-10	1.75173e+63	1.83937e-73	2.97209e-14	1.13734e-109	1	6.27434e-73	2.41113
810	5.42722e-75	0	1	1.11022e-16	2.04566e+58	5.54243e-10	1.02123e+65	5.42722e-75	2.98495e-14	1.40616e-111	1	2.06468e-74	2.8043
850	3.50286e-81	0	1	1.11022e-16	3.16948e+64	1.29772e-09	3.70476e+71	3.50286e-81	3.14085e-14	3.05581e-119	1	2.11834e-80	5.04745
875	4.18245e-85	0	1	1.11022e-16	2.65448e+68	-4.09955e-09	9.80178e+75	4.18245e-85	3.27938e-14	4.69583e-124	1	3.50065e-84	7.36984
900	4.561e-89	0	1	1.11022e-16	2.43417e+72	-1.45955e-09	3.20007e+79	4.561e-89	3.38029e-14	6.93447e-129	1	5.40488e-88	10.8502
925	4.56145e-93	0	1	1.11022e-16	2.43393e+76	3.69977e-09	8.11096e+83	4.56145e-93	3.43516e-14	9.86222e-134	1	7.89131e-92	16.3
950	4.20017e-97	0	1	1.11022e-16	2.64328e+80	1.45797e-09	3.47121e+87	4.20017e-97	3.4155e-14	1.35352e-138	1	1.07248e-95	24.5342
975	3.57412e-101	0	1	1.11022e-16	3.10628e+84	-2.12462e-09	5.94445e+91	3.57412e-101	7.29616e-14	1.79591e-143	1	1.38741e-99	37.8183
