## Supplementary for "MCMC-CE: A Novel and Efficient Algorithm for Estimating Small Right-Tail Probabilities of Quadratic Forms with Applications in Genomics": SupplementaryTableS3.xlsx

### Sheet: Q3
q	p_Farebrother	p_Davies	ARE_Davies	p_Imhof	ARE_Imhof	p_LTZ	ARE_LTZ	p_saddlepoint	ARE_saddlepoint	p_MCMC-CE	ARE_MCMC-CE
100	0.00458593	0.00458593	8.23117e-13	0.00458556	8.24161e-05	0.00428882	0.0647889	0.00176242	0.615689	0.00405839	0.00992646
130	0.00100477	0.00100477	9.94456e-13	0.00100478	1.09542e-05	0.000832143	0.171809	0.000353243	0.648434	0.000915448	0.0108148
165	0.00017522	0.00017522	6.33616e-13	0.000175157	0.00035761	0.000124388	0.290102	5.55395e-05	0.68303	0.000163059	0.0102466
200	3.10133e-05	3.10133e-05	2.1479e-11	3.1522e-05	0.0164032	1.87548e-05	0.395265	8.88818e-06	0.713408	2.93287e-05	0.0105424
280	6.08933e-07	6.08933e-07	7.2929e-10	5.69098e-07	0.0654186	2.53273e-07	0.584071	1.40505e-07	0.76926	5.88074e-07	0.00993795
360	1.21619e-08	1.21619e-08	1.82574e-08	5.63942e-08	3.63696	3.47737e-09	0.714077	2.30006e-09	0.81088	1.18837e-08	0.0102665
420	6.48967e-10	6.48968e-10	2.39506e-06	6.11329e-09	8.42003	1.40422e-10	0.783622	1.06796e-10	0.835437	6.37867e-10	0.0104513
500	1.30629e-11	1.3062e-11	6.79925e-05	-4.47074e-08	3423.47	1.95752e-12	0.850146	1.80628e-12	0.861724	1.29024e-11	0.0104692
570	4.26992e-13	4.34097e-13	0.0166407	7.96098e-08	186442	4.67535e-14	0.890505	5.13511e-14	0.879738	4.24395e-13	0.0101983
650	7.66054e-15	8.88178e-15	0.15942	-1.32674e-07	1.73192e+07	6.57403e-16	0.914183	8.84993e-16	0.884474	8.55867e-15	0.010063
1000	-8.88178e-16	0		9.98923e-08		5.34632e-24		1.81573e-23		3.19469e-22
1750	-8.88178e-16	0		-2.0015e-07		2.6611e-41		7.19569e-40		3.46792e-38
2500	-8.88178e-16	0		-9.71178e-07		1.38105e-58		3.13498e-56		3.39546e-54
3000	-8.88178e-16	0		7.43194e-07		4.18752e-70		3.98493e-67		6.9211e-65
3500	-8.88178e-16	0		9.5098e-08		1.27714e-81		5.13389e-78		1.37561e-75
3600	-8.88178e-16	0		-2.05546e-07		6.35821e-84		3.41197e-80		9.94076e-78
3700	-8.88178e-16	0		1.53494e-06		3.16592e-86		2.26843e-82		7.18383e-80
3800	-8.88178e-16	0		5.01154e-08		1.57663e-88		1.50868e-84		5.17545e-82
3900	-8.88178e-16	0		-1.44051e-08		7.85281e-91		1.00372e-86		3.72286e-84
4000	-8.88178e-16	0		3.65228e-07		3.91181e-93		6.67985e-89		2.68495e-86
4100	-8.88178e-16	0		1.74476e-07		1.94889e-95		4.44684e-91		1.9422e-88
4200	-8.88178e-16	0		4.37119e-08		9.71069e-98		2.96115e-93		1.39678e-90
4300	-8.88178e-16	0		1.92129e-07		4.8391e-100		1.97236e-95		1.00554e-92
4400	-8.88178e-16	0		1.52687e-07		2.41172e-102		1.3141e-97		7.23871e-95
4500	-8.88178e-16	0		1.06037e-07		1.20209e-104		8.75746e-100		5.22463e-97
4650	-8.88178e-16	0		-5.09273e-07		4.23091e-108		4.76644e-103		3.14467e-100
Column Names: q: the scalar q as defined in the p-values of the quadratic forms in Equation (1) in the maintext; p_Davies, p_Farebrother, p_Imhof, p_LTZ, p_Saddlepoint and p_MCMC-CE: the respective estimated p-values from Davies’, Farebrother's, Imhof's, LTZ's, saddlepoint and MCMC-CE methods; ARE_Davies, ARE_Farebrother, ARE_Imhof, ARE_LTZ, ARE_Saddlepoint and ARE_MCMC-CE: the respective absolut…

### Sheet: Q7
q	p_Farebrother	p_Davies	ARE_Davies	p_Imhof	ARE_Imhof	p_LTZ	ARE_LTZ	p_saddlepoint	ARE_saddlepoint	p_MCMC-CE	ARE_MCMC-CE
13	0.00505403	0.00505403	6.8098e-13	0.00505403	5.12413e-07	0.00483773	0.042798	0.00164391	0.674733	0.00504979	0.0210015
19	0.000313584	0.000313584	7.08087e-13	0.000313645	0.000195721	0.000263975	0.1582	8.23588e-05	0.737363	0.000312229	0.0297175
25	1.91268e-05	1.91268e-05	1.16091e-11	1.65802e-05	0.133145	1.38911e-05	0.273737	4.11907e-06	0.784644	1.90036e-05	0.0356965
34	2.81005e-07	2.81005e-07	6.32143e-09	3.54889e-07	0.262927	1.61601e-07	0.424918	4.59876e-08	0.836346	2.78127e-07	0.0391358
43	4.03263e-09	4.03264e-09	5.50619e-07	-5.38832e-08	14.3618	1.83125e-09	0.545893	5.12756e-10	0.872848	3.97334e-09	0.0333481
52	5.6813e-11	5.6814e-11	1.75875e-05	9.20149e-10	15.1961	2.04136e-11	0.640688	5.71249e-12	0.899451	5.59431e-11	0.0351515
60	1.26932e-12	1.26543e-12	0.00306131	-2.84001e-07	223744	3.71473e-13	0.707345	1.04845e-13	0.917401	1.25791e-12	0.044481
65	1.17573e-13	1.14242e-13	0.0283286	-1.34455e-08	114360	3.02632e-14	0.7426	8.61586e-15	0.926719	1.16779e-13	0.0555071
70	1.04361e-14	1.07692e-14	0.0319149	-7.27e-08	6.96621e+06	2.46004e-15	0.764276	7.07954e-16	0.932163	1.08435e-14	0.0607028
75	1.9984e-15	2.66454e-15	0.333333	-2.70129e-08	1.35173e+07	1.99589e-16	0.900126	5.81665e-17	0.970894	9.87586e-16	0.052796
80	6.66134e-16	0		5.9904e-08		1.61662e-17		4.77867e-18		8.94901e-17
90	6.66134e-16	0		3.23434e-07		1.05611e-19		3.22471e-20		7.51161e-19
100	6.66134e-16	0		2.65207e-08		6.86715e-22		2.17562e-22		6.19952e-21
110	6.66134e-16	0		-4.60347e-08		4.44834e-24		1.46759e-24		5.1112e-23
118	6.66134e-16	0		2.80682e-09		7.87665e-26		2.69018e-26		1.06616e-24
125	6.66134e-16	0		-2.52278e-07		2.30591e-27		8.12893e-28		3.66772e-26
175	6.66134e-16	0		-2.7332e-08		2.4939e-38		1.13292e-38		1.16635e-36
250	6.66134e-16	0		-4.11497e-08		8.38353e-55		5.88238e-55		1.73701e-52
375	6.66134e-16	0		-8.30329e-09		2.7306e-82		4.24103e-82		5.59477e-79
475	6.66134e-16	0		4.54265e-09		2.70308e-104		8.19219e-104		2.93288e-100
