## Supplementary for "MCMC-CE: A Novel and Efficient Algorithm for Estimating Small Right-Tail Probabilities of Quadratic Forms with Applications in Genomics": SupplementaryTableS4.xlsx

### Sheet: Q1
q	p_Davies	p_LTZ	ARE_LTZ	p_saddlepoint	ARE_saddlepoint	p_MCMC-CE	ARE_MCMC-CE
10400	0.00132851	0.00106432	0.198866	0.00125999	0.0515777	0.00132363	0.00367646
12000	0.00016467	9.46362e-05	0.425297	0.000157558	0.0431895	0.000167804	0.0190338
14000	1.20794e-05	3.86817e-06	0.679772	1.18503e-05	0.0189665	1.20933e-05	0.00114883
17500	1.30198e-07	1.05317e-08	0.91911	1.33884e-07	0.0283119	1.29616e-07	0.00447213
21000	1.48516e-09	2.20786e-11	0.985134	1.57875e-09	0.0630189	1.54239e-09	0.0385341
24500	1.76401e-11	3.88885e-14	0.997795	1.91382e-11	0.0849267	1.59408e-11	0.0963319
28500	1.08469e-13	2.38222e-17	0.99978	1.19175e-13	0.0986991	9.52207e-14	0.122137
30000	1.45439e-14	1.43956e-18	0.999901	1.74027e-14	0.196562	1.23805e-14	0.14875
32000	-3.10862e-15	3.33756e-20		1.58307e-15		8.06749e-16
35000	-1.33227e-15	1.12998e-22		3.73723e-17		1.94376e-17
37000	-1.55431e-15	2.48725e-24		3.08515e-18		1.48212e-18
40000	2.22045e-15	7.87566e-27		7.34634e-20		3.54615e-20
42000	0	1.66775e-28		6.09417e-21		2.78126e-21
44000	0	3.48652e-30		5.0634e-22		2.294e-22
46000	0	7.20424e-32		4.21292e-23		1.91311e-23
48000	0	1.47288e-33		3.50975e-24		1.5856e-24
50000	0	2.9821e-35		2.92731e-25		1.31933e-25
55000	0	1.67523e-39		5.90685e-28		2.6481e-28
60000	0	8.98738e-44		1.19822e-30		5.41084e-31
65000	0	4.63977e-48		2.44118e-33		1.0984e-33
70000	0	2.3185e-52		4.99153e-36		2.24618e-36
75000	0	1.1266e-56		1.02377e-38		4.57399e-39
80000	0	5.34306e-61		2.10529e-41		9.44446e-42
85000	0	2.48071e-65		4.33926e-44		1.93677e-44
90000	0	1.13033e-69		8.96167e-47		4.0224e-47
95000	0	5.06497e-74		1.85409e-49		8.32406e-50
100000	0	2.23589e-78		3.84199e-52		1.72288e-52
110000	0	4.18983e-87		1.65647e-57		7.39198e-58
120000	0	7.50932e-96		7.17488e-63		3.20766e-63
130000	0	1.29661e-104		3.11969e-68		1.39858e-68
140000	0	2.16899e-113		1.36086e-73		6.07268e-74
150000	0	3.53078e-122		5.9528e-79		2.66497e-79
160000	0	5.61299e-131		2.61017e-84		1.14426e-84
170000	0	8.7396e-140		1.1469e-89		5.08469e-90
180000	0	1.33599e-148		5.04873e-95		2.2443e-95
190000	0	2.00912e-157		2.22614e-100		9.88933e-101
Column Names: q: the scalar q as defined in the p-values of the quadratic forms in Equation (1) in the maintext; p_Davies, p_LTZ, p_Saddlepoint and p_MCMC-CE: the respective estimated p-values from Davies’, LTZ's, saddlepoint and MCMC-CE methods; ARE_Davies, ARE_LTZ, ARE_Saddlepoint and ARE_MCMC-CE: the respective absolute values of the relative errors from Davies’, LTZ's, saddlepoint and MCMC-CE…

### Sheet: Q2
q	p_Davies	p_LTZ	ARE_LTZ	p_saddlepoint	ARE_saddlepoint	p_MCMC-CE	ARE_MCMC-CE
30000	0.00905323	0.00874907	0.0335971	0.00844847	0.0668002	0.00913117	0.00860927
40000	0.000121388	5.91597e-05	0.512642	0.000119282	0.0173534	0.00012393	0.0209384
42000	5.14604e-05	1.99768e-05	0.611802	5.13543e-05	0.0020629	5.1188e-05	0.00529426
50000	1.74069e-06	2.14076e-07	0.877017	2.06533e-06	0.186501	1.67248e-06	0.0391903
55000	2.16302e-07	1.11181e-08	0.948599	2.30572e-07	0.0659726	2.07144e-07	0.0423397
60000	2.73301e-08	5.37289e-10	0.980341	2.94971e-08	0.079288	2.56493e-08	0.0615006
65000	3.49512e-09	2.44745e-11	0.992998	3.80505e-09	0.0886751	3.15393e-09	0.0976172
70000	4.50974e-10	1.06115e-12	0.997647	4.94071e-10	0.0955643	4.02156e-10	0.108251
75000	5.8589e-11	4.41235e-14	0.999247	6.44937e-11	0.100782	5.15857e-11	0.119533
80000	7.65299e-12	1.76996e-15	0.999769	8.45542e-12	0.104853	6.62071e-12	0.134885
90000	1.27454e-13	2.60396e-18	0.99998	1.46849e-13	0.152173	9.93465e-14	0.220528
95000	1.77636e-14	9.61789e-20	0.999995	2.07698e-14	0.169235	1.33922e-14	0.246085
110000	-3.9968e-15	4.29865e-24		4.56158e-17		2.07467e-17
130000	0	5.50083e-30		1.45407e-20		6.5869e-21
140000	0	5.80213e-33		2.61366e-22		1.17252e-22
150000	0	5.89442e-36		4.71447e-24		2.10036e-24
160000	0	5.79693e-39		8.52923e-26		3.80474e-26
170000	0	5.54174e-42		1.54703e-27		6.7895e-28
180000	0	5.16719e-45		2.81224e-29		1.24966e-29
190000	0	4.71241e-48		5.12215e-31		2.27265e-31
200000	0	4.21346e-51		9.34549e-33		4.06241e-33

### Sheet: Q3
q	p_Davies	p_LTZ	ARE_LTZ	p_saddlepoint	ARE_saddlepoint	p_MCMC-CE	ARE_MCMC-CE
95000	0.00169561	0.00133884	0.210409	0.00160385	0.054117	0.00171904	0.0138208
110000	0.000151467	7.2503e-05	0.521327	0.000148346	0.0206031	0.000144974	0.0428676
120000	3.06857e-05	9.25428e-06	0.698417	3.20368e-05	0.044033	2.9276e-05	0.0459375
140000	1.31452e-06	1.23387e-07	0.906136	1.37338e-06	0.0447712	1.2484e-06	0.0503044
150000	2.77034e-07	1.31758e-08	0.95244	2.9344e-07	0.059221	2.58262e-07	0.0677597
170000	1.26254e-08	1.33401e-10	0.989434	1.36282e-08	0.0794261	1.1353e-08	0.100782
180000	2.72133e-09	1.27822e-11	0.995303	2.95662e-09	0.0864627	2.40406e-09	0.116585
200000	1.28158e-10	1.08497e-13	0.999153	1.40564e-10	0.0967998	1.10289e-10	0.139428
220000	6.11278e-12	8.45011e-16	0.999862	6.75281e-12	0.104705	5.17669e-12	0.153137
240000	2.9754e-13	6.14024e-18	0.999979	3.27004e-13	0.0990273	2.53905e-13	0.146651
260000	1.77636e-14	4.21416e-20	0.999998	1.59347e-14	0.102959	1.49491e-14	0.158442
280000	4.88498e-15	2.75721e-22	1	5.41857e-15	0.109231	4.1315e-15	0.154244
300000	-1.33227e-15	1.73214e-24		3.8381e-17		1.71734e-17
320000	-2.88658e-15	1.05079e-26		1.89417e-18		8.5131e-19
340000	-5.32907e-15	6.18384e-29		9.37578e-20		4.20136e-20
360000	0	3.54344e-31		4.65266e-21		2.07413e-21
380000	0	1.98315e-33		2.31396e-22		1.0214e-22
400000	0	1.08685e-35		1.15307e-23		5.13205e-24
430000	0	4.25917e-39		1.28669e-25		5.68113e-26
460000	0	1.60949e-42		1.44049e-27		6.36067e-28
470000	0	1.15525e-43		3.22452e-28		1.40976e-28
500000	0	4.18975e-47		3.62306e-30		1.59108e-30
540000	0	1.04051e-51		9.14994e-33		4.04157e-33
580000	0	2.48268e-56		2.31874e-35		1.02027e-35
620000	0	5.72309e-61		5.89323e-38		2.59269e-38
660000	0	1.28032e-65		1.50158e-40		6.53959e-41
700000	0	2.78984e-70		3.83435e-43		1.68821e-43
750000	0	4.02079e-76		2.20692e-46		9.58462e-47
800000	0	5.6148e-82		1.27351e-49		5.53924e-50
850000	0	7.62713e-88		7.36538e-53		3.21612e-53
900000	0	1.01112e-93		4.26818e-56		1.85527e-56

### Sheet: Q4
q	p_Davies	p_LTZ	ARE_LTZ	p_saddlepoint	ARE_saddlepoint	p_MCMC-CE	ARE_MCMC-CE
1000000	0.00842087	0.00782829	0.0703701	0.00831667	0.0123738	0.00865632	0.0279605
1300000	0.000106275	1.91915e-05	0.819417	0.000113653	0.0694245	9.88082e-05	0.0702612
1450000	1.3051e-05	6.9753e-07	0.946554	1.41096e-05	0.0811116	1.18728e-05	0.0902771
1600000	1.64149e-06	2.22478e-08	0.986447	1.78727e-06	0.0888077	1.46788e-06	0.105764
1700000	4.15783e-07	2.11428e-09	0.994915	4.54367e-07	0.0928005	3.67918e-07	0.115119
1800000	1.0589e-07	1.93563e-10	0.998172	1.16077e-07	0.0962007	9.2219e-08	0.129104
2000000	6.95454e-09	1.47961e-12	0.999787	7.66233e-09	0.101774	6.00317e-09	0.136799
2200000	4.62531e-10	1.02502e-14	0.999978	5.11651e-10	0.106198	3.96342e-10	0.143102
2400000	3.10529e-11	6.57255e-17	0.999998	3.44597e-11	0.10971	2.5648e-11	0.174055
2600000	2.08933e-12	3.95957e-19	1	2.33634e-12	0.118226	1.66948e-12	0.20095
2800000	1.41887e-13	2.26599e-21	1	1.59244e-13	0.122337	1.10942e-13	0.218093
2900000	5.12923e-14	1.68603e-22	1	4.16443e-14	0.197503	4.01009e-14	0.21819
3000000	4.32987e-15	1.24218e-23	1	5.21521e-15	0.204472	3.24067e-15	0.251554
4000000	0	3.88199e-35		1.71353e-20		7.76305e-21
4500000	0	5.61827e-41		2.189e-23		9.84361e-24
5000000	0	7.42049e-47		2.81974e-26		1.26641e-26
5500000	0	9.1163e-53		3.6559e-29		1.63462e-29
6000000	0	1.05607e-58		4.76478e-32		2.1057e-32
6500000	0	1.16533e-64		6.2366e-35		2.79393e-35
7000000	0	1.23436e-70		8.19228e-38		3.63809e-38
7500000	0	1.26264e-76		1.07939e-40		4.73798e-41
8000000	0	1.25325e-82		1.42587e-43		6.31728e-44
8500000	0	1.21169e-88		1.88784e-46		8.3394e-47
9000000	0	1.14476e-94		2.50444e-49		1.10643e-49
9500000	0	1.05962e-100		3.32826e-52		1.47542e-52
10000000	0	9.63046e-107		4.42997e-55		1.95616e-55
12000000	0	5.66012e-131		1.40813e-66		6.2386e-67
14000000	0	2.77291e-155		4.54541e-78		1.99498e-78
15000000	0	1.84301e-167		8.20221e-84		3.59959e-84
17000000	0	7.50474e-192		2.68918e-95		1.18135e-95
19000000	0	2.79841e-216		8.88211e-107		3.90478e-107
20000000	0	1.66306e-228		1.6179e-112		7.07336e-113

### Sheet: Q5
q	p_Davies	p_LTZ	ARE_LTZ	p_saddlepoint	ARE_saddlepoint	p_MCMC-CE	ARE_MCMC-CE
1500000	0.00398699	0.00303782	0.238068	0.00409688	0.0275621	0.00406978	0.0622959
2000000	2.24215e-05	1.33068e-06	0.940651	2.42267e-05	0.0805133	2.04214e-05	0.0892042
2500000	1.51468e-07	2.46142e-10	0.998375	1.66e-07	0.0959406	1.3423e-07	0.113806
2650000	3.43133e-08	1.69608e-11	0.999506	3.77144e-08	0.099119	2.97546e-08	0.132854
2900000	2.91601e-09	1.83063e-13	0.999937	3.2181e-09	0.103596	2.46829e-09	0.153537
3100000	4.08474e-10	4.63793e-15	0.999989	4.52024e-10	0.106615	3.43431e-10	0.159234
3300000	5.74788e-11	1.1305e-16	0.999998	6.37722e-11	0.109491	4.74121e-11	0.175137
3600000	3.05378e-12	4.05033e-19	1	3.40196e-12	0.114015	2.47286e-12	0.190231
3800000	4.301e-13	9.1668e-21	1	4.83855e-13	0.124982	3.33651e-13	0.224248
4000000	5.90639e-14	2.02703e-22	1	6.89867e-14	0.168002	4.54643e-14	0.230252
4400000	-6.66134e-15	9.34156e-26		1.411e-15		6.44878e-16
4700000	2.33147e-14	2.81242e-28		7.66536e-17		3.49888e-17
5000000	-1.04361e-14	8.20473e-31		4.17739e-18		1.90846e-18
5500000	-1.82077e-14	4.60765e-35		3.29138e-20		1.48853e-20
6000000	0	2.43447e-39		2.60872e-22		1.17956e-22
6500000	0	1.22352e-43		2.0776e-24		9.3092e-25
7000000	0	5.8977e-48		1.66119e-26		7.44148e-27
7500000	0	2.74403e-52		1.33268e-28		5.96462e-29
8000000	0	1.23853e-56		1.07218e-30		4.79538e-31
8500000	0	5.4448e-61		8.64714e-33		3.86414e-33
9000000	0	2.33903e-65		6.98885e-35		3.10871e-35
9500000	0	9.8455e-70		5.65919e-37		2.51607e-37
10000000	0	4.06974e-74		4.59015e-39		2.03966e-39
12000000	0	1.02546e-91		2.01353e-47		8.92257e-48
14000000	0	2.16136e-109		8.97694e-56		3.97944e-56
15000000	0	2.98355e-118		6.02129e-60		2.67251e-60
17000000	0	5.25303e-136		2.72835e-68		1.20498e-68
19000000	0	8.49383e-154		1.24573e-76		5.46722e-77
29000000	0	4.21236e-243		2.65533e-118		1.16891e-118
22000000	0	1.54522e-180		3.88566e-89		1.7198e-89
24000000	0	2.15927e-198		1.79742e-97		7.96146e-98
26000000	0	2.89457e-216		8.3453e-106		3.67949e-106
28000000	0	3.74603e-234		3.88682e-114		1.71198e-114
30000000	0	4.70362e-252		1.81516e-122		7.97131e-123

### Sheet: Q6
q	p_Davies	p_LTZ	ARE_LTZ	p_saddlepoint	ARE_saddlepoint	p_MCMC-CE	ARE_MCMC-CE
8000000	0.0022462	0.0013144	0.414831	0.00237797	0.0586672	0.00200805	0.060036
9000000	0.000302596	7.61617e-05	0.748306	0.000324313	0.0717704	0.000266596	0.106021
10000000	4.23643e-05	3.94883e-06	0.906789	4.57753e-05	0.0805155	3.67168e-05	0.118971
11000000	6.06822e-06	1.89835e-07	0.968717	6.59704e-06	0.087146	5.15509e-06	0.133309
13000000	1.29781e-07	3.77289e-10	0.997093	1.42356e-07	0.0968922	1.08266e-07	0.150477
14000000	1.92425e-08	1.59489e-11	0.999171	2.11793e-08	0.10065	1.58583e-08	0.165777
15000000	2.87159e-09	6.56821e-13	0.999771	3.16994e-09	0.103897	2.34067e-09	0.17587
16000000	4.30773e-10	2.64753e-14	0.999939	4.76749e-10	0.106729	3.46835e-10	0.184888
17000000	6.48948e-11	1.04818e-15	0.999984	7.1987e-11	0.109288	5.07559e-11	0.194853
19000000	1.49181e-12	1.57291e-18	0.999999	1.65694e-12	0.110691	1.16421e-12	0.217873
20000000	2.28373e-13	5.98483e-20	1	2.62799e-13	0.150746	1.66572e-13	0.2196
20700000	9.30367e-14	6.03513e-21	1	1.09946e-13	0.181745	4.31254e-14	0.270612
21400000	-6.66134e-15	6.05866e-22		1.8168e-14		8.42146e-15
22800000	4.21885e-15	6.03297e-24		1.31257e-15		6.06454e-16
24200000	2.08722e-14	5.92326e-26		9.51086e-17		4.39054e-17
25600000	2.08722e-14	5.74509e-28		6.90906e-18		3.1676e-18
27000000	-3.77476e-14	5.51331e-30		5.03009e-19		2.30967e-19
28400000	0	5.24157e-32		3.6692e-20		1.67977e-20
29800000	0	4.94199e-34		2.68107e-21		1.22948e-21
30500000	0	4.7851e-35		7.25153e-22		3.32038e-22
31900000	0	4.46296e-37		5.31045e-23		2.43144e-23
33300000	0	4.13621e-39		3.894e-24		1.781e-24
34700000	0	3.81146e-41		2.85869e-25		1.30396e-25
35400000	0	3.65151e-42		7.7487e-26		3.52885e-26
36800000	0	3.33913e-44		5.6974e-27		2.59858e-27
38200000	0	3.03956e-46		4.19303e-28		1.90694e-28
39600000	0	2.75528e-48		3.0885e-29		1.40262e-29
