## Supplementary for "MCMC-CE: A Novel and Efficient Algorithm for Estimating Small Right-Tail Probabilities of Quadratic Forms with Applications in Genomics": SupplementaryTableS5.xlsx

### Sheet: Q1
p_Davies	p_LTZ	ARE_LTZ	p_saddlepoint	ARE_saddlepoint	p_MCMC-CE	ARE_MCMC-CE
0.000338958	0.000318607	0.0600408	1.01653e-08	0.99997	0.000327244	0.0345592
4.34912e-05	3.54945e-05	0.183869	8.8982e-11	0.999998	4.50297e-05	0.0353762
6.15568e-06	3.45452e-06	0.438808	2.207e-13	1	6.38115e-06	0.0366283
9.17387e-07	2.62766e-07	0.713571	1.20467e-15	1	9.54843e-07	0.040829
2.81514e-08	1.76949e-09	0.937144	9.45223e-17	1	2.69747e-08	0.0417995
9.08551e-09	9.84205e-11	0.989167	3.63654e-20	1	8.67519e-09	0.045162
9.50208e-10	1.92216e-12	0.997977	2.47894e-22	1	9.96964e-10	0.0492061
6.94718e-11	1.26867e-14	0.999817	4.59192e-24	1	6.44619e-11	0.0721139
6.66203e-12	6.65109e-16	0.9999	5.13618e-26	1	6.13972e-12	0.0784001
1.55608e-13	4.31041e-18	0.999972	4.90628e-28	1	1.42095e-13	0.0868409
2.85377e-14	1.09249e-19	0.999996	5.65309e-30	1	2.59824e-14	0.0895432
2.58901e-15	2.94106e-21	0.999999	8.61621e-35	1	2.83802e-15	0.0961799
0	2.87078e-25		1.49648e-40		2.28344e-18
0	1.55686e-35		5.98759e-51		4.73543e-28
0	2.26307e-37		7.19448e-53		2.89833e-29
0	8.20543e-40		6.92252e-56		4.85875e-31
0	9.08087e-43		6.97008e-61		2.19421e-33
0	5.06537e-44		5.25011e-65		5.14087e-34
0	2.55771e-46		9.72575e-68		9.48661e-35
0	5.45334e-48		4.61977e-69		7.85776e-35
0	1.64068e-57		8.64597e-78		9.39619e-43
0	1.66234e-67		7.8098e-87		5.23611e-51
0	4.70682e-74		5.79341e-93		6.43229e-56
0	8.74385e-78		8.86735e-96		5.36491e-58
0	7.02603e-81		5.20404e-100		1.97926e-59
0	2.5048e-92		1.07316e-111		3.22954e-69
0	8.87228e-123		7.5499e-141		5.48663e-98
Column Names: p_Davies, p_LTZ, p_Saddlepoint and p_MCMC-CE: the respective estimated p-values from Davies’, Farebrother's, Imhof's, LTZ's, saddlepoint and MCMC-CE methods; ARE_Davies, ARE_Farebrother, ARE_Imhof, ARE_LTZ, ARE_Saddlepoint and ARE_MCMC-CE: the respective absolute values of the relative errors from Davies’, Farebrother's, Imhof's, LTZ's, saddlepoint and MCMC-CE methods. The red color…

### Sheet: Q2
p_Davies	p_LTZ	ARE_LTZ	p_saddlepoint	ARE_saddlepoint	p_MCMC-CE	ARE_MCMC-CE
0.000718321	0.00071439	0.00547246	8.39046e-08	0.999883	0.000728051	0.0135455
4.45693e-05	3.56008e-05	0.201227	8.46392e-10	0.999981	4.55786e-05	0.0226453
7.92857e-06	4.39681e-06	0.445447	6.8926e-13	1	8.13296e-06	0.0257791
5.47929e-07	1.67593e-07	0.694133	2.19545e-15	1	5.66773e-07	0.0343904
7.45857e-08	5.08575e-09	0.931813	4.07629e-17	1	7.16212e-08	0.0397463
9.92715e-09	1.16203e-10	0.988294	7.58234e-19	1	9.52415e-09	0.0405958
4.42032e-10	8.1567e-13	0.998155	9.16562e-21	1	3.98654e-10	0.0981318
7.99701e-11	1.78629e-14	0.999777	7.26577e-23	1	8.86158e-11	0.108113
9.41235e-12	8.90242e-16	0.999905	3.17421e-25	1	8.33202e-12	0.114778
2.90928e-13	7.38042e-18	0.999975	6.79697e-28	1	2.56615e-13	0.117943
6.86506e-14	3.06779e-19	0.999996	3.52675e-30	1	7.69306e-14	0.12061
2.13e-15	1.92208e-21	0.999999	9.61873e-32	1	1.84871e-15	0.132059
0	1.96274e-23		2.42556e-34		1.43163e-16
0	7.96466e-28		4.76505e-40		2.24765e-20
0	2.96941e-29		3.26809e-42		3.89343e-21
0	4.49896e-57		1.84951e-72		2.39348e-48
0	1.01312e-58		8.44946e-75		2.19005e-49
0	3.00213e-65		5.72775e-82		2.99175e-55
0	7.13264e-72		7.00973e-89		3.03743e-60
0	1.23068e-81		4.6745e-98		2.18275e-68
0	1.30629e-83		8.58331e-101		9.83407e-69
0	1.21838e-88		7.63575e-105		3.94312e-72
0	3.80857e-90		4.13402e-109		5.56246e-72
0	1.04852e-95		9.54044e-114		7.13298e-76
0	6.26625e-105		6.82011e-123		1.89252e-83
0	1.49607e-114		1.3175e-132		2.07012e-91
0	2.22046e-124		6.36804e-142		1.45396e-99

### Sheet: Q3
p_Davies	p_LTZ	ARE_LTZ	p_saddlepoint	ARE_saddlepoint	p_MCMC-CE	ARE_MCMC-CE
0.000340499	0.000326784	0.0402781	6.58969e-08	0.999806	0.000330198	0.030252
4.47503e-05	3.56145e-05	0.20415	3.30384e-10	0.999993	4.67493e-05	0.0446718
1.12051e-06	4.66456e-07	0.583713	6.71388e-12	0.999994	1.05946e-06	0.0544847
4.44149e-07	1.14562e-07	0.742064	5.37105e-15	1	4.13614e-07	0.0687499
8.82722e-08	7.7376e-09	0.912344	9.44359e-18	1	9.52046e-08	0.0785345
4.06314e-09	1.48129e-10	0.963543	8.71751e-20	1	3.71246e-09	0.0863072
5.33872e-10	4.39815e-12	0.991762	4.33795e-24	1	4.85697e-10	0.0902363
6.39609e-11	3.11358e-13	0.995132	3.82782e-26	1	7.11277e-11	0.112049
5.44187e-12	6.0993e-15	0.998879	8.45681e-28	1	6.07836e-12	0.116961
2.67596e-13	5.30973e-17	0.999802	5.06657e-30	1	2.99871e-13	0.120613
8.44636e-14	2.79366e-18	0.999967	3.84291e-32	1	9.69194e-14	0.14747
7.0162e-15	2.19324e-20	0.999997	1.88028e-34	1	5.76211e-15	0.178742
0	4.44867e-25		1.5841e-39		9.72288e-19
0	3.2993e-30		7.20512e-44		6.62243e-23
0	4.02171e-33		7.01246e-47		6.98156e-25
0	2.55084e-43		9.14092e-57		3.81241e-34
0	3.33197e-54		3.71524e-68		4.65121e-44
0	7.56724e-57		9.39528e-72		9.9647e-46
0	6.78065e-66		2.81785e-81		8.69574e-54
0	2.59413e-70		8.13141e-86		9.58194e-57
0	6.40851e-75		3.02167e-91		8.31075e-60
0	1.97602e-91		1.27681e-111		8.03964e-76
0	2.66291e-93		8.75831e-112		3.4109e-76
0	5.96754e-100		7.16597e-119		7.85936e-81
0	6.78152e-111		9.47867e-130		9.8768e-90
0	2.24637e-115		7.08268e-133		3.64245e-92
0	2.36976e-121		8.58808e-139		4.59416e-96

### Sheet: Q4
p_Davies	p_LTZ	ARE_LTZ	p_saddlepoint	ARE_saddlepoint	p_MCMC-CE	ARE_MCMC-CE
0.000814816	0.000710683	0.1278	8.38154e-09	0.99999	0.000829009	0.0174194
1.97149e-05	4.66138e-06	0.763561	6.38556e-11	0.999997	1.90429e-05	0.0340891
7.5134e-06	6.52617e-07	0.91314	4.81738e-13	1	7.19469e-06	0.0424191
4.70147e-07	1.06571e-08	0.977332	6.03379e-15	1	4.32068e-07	0.0809945
8.38852e-08	6.80728e-10	0.991885	8.10185e-17	1	7.5931e-08	0.0948226
6.82354e-09	1.96985e-11	0.997113	2.50944e-19	1	6.15782e-09	0.0975626
8.04639e-10	3.24428e-13	0.999597	9.73407e-23	1	9.0584e-10	0.125771
5.97733e-11	1.8274e-15	0.999969	5.26153e-26	1	5.17984e-11	0.133419
5.76748e-12	2.21176e-17	0.999996	9.36769e-28	1	6.61749e-12	0.14738
8.10421e-13	2.02647e-19	1	9.10845e-30	1	6.88548e-13	0.150382
1.20998e-14	2.31821e-22	1	7.75794e-33	1	9.8498e-15	0.185954
5.29507e-15	4.09502e-23	1	7.08912e-34	1	6.33074e-15	0.195592
0	6.30195e-28		6.83212e-41		3.54596e-19
0	2.99631e-37		1.65922e-46		8.63094e-23
0	6.222e-49		4.81203e-55		1.74015e-31
0	3.14088e-63		5.77742e-68		8.97813e-43
0	1.73322e-68		9.48434e-71		5.24738e-45
0	5.67822e-74		7.41002e-75		1.98191e-47
0	9.37333e-80		7.52042e-79		3.9995e-50
0	1.61726e-84		5.23116e-83		8.53675e-52
0	4.50387e-92		2.08254e-89		3.49165e-56
0	5.65805e-102		8.04788e-97		6.28332e-63
0	5.33087e-114		4.94342e-109		8.53059e-72
0	6.89122e-130		4.8831e-122		1.64039e-84
0	2.0171e-141		1.24748e-134		7.32501e-93
0	1.14923e-148		2.31906e-139		7.28942e-97
0	1.35966e-163		4.80336e-142		5.17566e-99

### Sheet: Q5
p_Davies	p_LTZ	ARE_LTZ	p_saddlepoint	ARE_saddlepoint	p_MCMC-CE	ARE_MCMC-CE
0.000759082	0.00054332	0.284241	9.64987e-09	0.999987	0.000731847	0.0358789
7.23458e-05	8.43783e-06	0.883368	5.03585e-11	0.999999	7.65592e-05	0.0582386
5.29858e-06	1.72775e-08	0.996739	7.9943e-14	1	5.64908e-06	0.0661505
8.75089e-07	8.27028e-10	0.999055	2.42398e-16	1	9.37262e-07	0.0710487
4.94287e-08	4.82868e-12	0.999902	8.80128e-18	1	4.3334e-08	0.123304
3.20318e-09	6.8547e-14	0.999979	2.85531e-20	1	3.62077e-09	0.130369
1.63611e-10	4.34889e-16	0.999997	2.60155e-22	1	1.41855e-10	0.132978
1.8952e-11	3.27313e-18	1	2.48402e-24	1	1.63633e-11	0.136591
3.84645e-12	1.31191e-19	1	6.08742e-26	1	4.42868e-12	0.15137
5.66771e-13	2.98068e-21	1	7.54463e-28	1	6.55303e-13	0.156205
6.95805e-14	5.32568e-24	1	8.88327e-34	1	5.61432e-14	0.193118
4.66147e-15	2.8838e-26	1	7.37582e-36	1	5.81801e-15	0.248107
0	1.73492e-30		5.29717e-40		6.93839e-18
0	6.77827e-36		8.38252e-44		3.80595e-21
0	4.47186e-39		1.14951e-46		4.16416e-22
0	1.58969e-53		9.965e-59		2.33061e-34
0	2.61883e-60		6.71405e-65		6.9299e-39
0	5.47951e-71		4.85628e-74		2.66563e-47
0	1.06431e-81		1.25554e-84		9.5894e-56
0	4.99993e-85		7.77999e-86		9.08064e-57
0	2.6417e-92		2.87771e-93		9.49327e-62
0	1.06203e-101		9.9951e-105		7.51322e-69
0	3.05464e-109		9.16524e-111		4.33321e-74
0	3.1771e-132		7.41219e-126		8.02916e-88
0	1.79212e-146		7.5784e-131		1.10035e-92
0	2.83317e-152		5.25239e-136		9.46278e-94
0	1.11565e-164		8.7626e-140		9.94374e-97

### Sheet: Q6
p_Davies	p_LTZ	ARE_LTZ	p_saddlepoint	ARE_saddlepoint	p_MCMC-CE	ARE_MCMC-CE
0.000921588	0.00102161	0.108533	4.14051e-08	0.999955	0.000959717	0.041373
3.64243e-05	1.93196e-05	0.469595	5.98855e-10	0.999984	4.03012e-05	0.106438
5.13159e-06	7.90763e-07	0.845903	7.68675e-13	1	4.55371e-06	0.112613
3.99155e-07	1.70534e-08	0.957276	8.37728e-15	1	3.2234e-07	0.192445
6.85783e-08	3.84651e-10	0.994391	8.82692e-17	1	8.21794e-08	0.198329
3.32215e-09	3.20952e-12	0.999034	1.32279e-20	1	2.6262e-09	0.209488
5.30691e-10	1.32394e-13	0.999751	2.98022e-28	1	4.13201e-10	0.22139
7.8968e-11	5.2188e-15	0.999934	4.30276e-30	1	6.13981e-11	0.222493
1.75822e-12	2.86756e-17	0.999984	3.75127e-32	1	1.34382e-12	0.235695
8.87789e-13	1.49236e-18	0.999998	7.55047e-34	1	1.1084e-12	0.248492
4.05166e-14	9.05103e-21	1	7.29756e-37	1	2.72613e-14	0.327157
8.55496e-15	6.97438e-22	1	9.19055e-39	1	5.60153e-15	0.34523
0	1.99313e-25		8.61042e-44		4.40883e-18
0	3.53444e-38		8.0069e-58		5.84078e-30
0	1.5194e-41		4.60759e-61		1.94545e-32
0	8.17982e-62		6.19124e-82		8.21519e-52
0	9.82329e-64		1.68724e-84		7.65678e-53
0	2.27468e-66		8.85677e-86		1.46934e-54
0	9.9072e-67		9.60657e-87		5.33953e-54
0	6.00984e-71		5.54978e-92		9.28466e-58
0	1.01413e-82		9.3193e-103		1.37376e-68
0	3.33143e-86		2.21062e-107		3.64593e-71
0	6.29355e-95		3.14863e-117		5.50765e-79
0	2.35385e-97		5.40966e-120		6.48774e-81
0	1.52065e-106		5.26654e-130		3.37824e-89
0	2.59615e-111		4.91495e-135		4.80789e-93
0	2.3589e-118		1.35324e-142		4.29907e-99
